# Discovery of optimal cell type classification marker genes from single cell RNA sequencing data

**DOI:** 10.1101/2024.04.22.590194

**Authors:** Angela Liu, Beverly Peng, Ajith V. Pankajam, Thu Elizabeth Duong, Gloria Pryhuber, Richard H. Scheuermann, Yun Zhang

## Abstract

The use of single cell/nucleus RNA sequencing (scRNA-seq) technologies that quantitively describe cell transcriptional phenotypes is revolutionizing our understanding of cell biology, leading to new insights in cell type identification, disease mechanisms, and drug development. The tremendous growth in scRNA-seq data has posed new challenges in efficiently characterizing data-driven cell types and identifying quantifiable marker genes for cell type classification. The use of machine learning and explainable artificial intelligence has emerged as an effective approach to study large-scale scRNA-seq data. NS-Forest is a random forest machine learning-based algorithm that aims to provide a scalable data-driven solution to identify minimum combinations of necessary and sufficient marker genes that capture cell type identity with maximum classification accuracy. Here, we describe the latest version, NS-Forest version 4.0 and its companion Python package (https://github.com/JCVenterInstitute/NSForest), with several enhancements to select marker gene combinations that exhibit highly selective expression patterns among closely related cell types and more efficiently perform marker gene selection for large-scale scRNA-seq data atlases with millions of cells. By modularizing the final decision tree step, NS-Forest v4.0 can be used to compare the performance of user-defined marker genes with the NS-Forest computationally-derived marker genes based on the decision tree classifiers. To quantify how well the identified markers exhibit the desired pattern of being exclusively expressed at high levels within their target cell types, we introduce the On-Target Fraction metric that ranges from 0 to 1, with a metric of 1 assigned to markers that are only expressed within their target cell types and not in cells of any other cell types. NS-Forest v4.0 outperforms previous versions on its ability to identify markers with higher On-Target Fraction values for closely related cell types and outperforms other marker gene selection approaches at classification with significantly higher F-beta scores when applied to datasets from three human organs - brain, kidney, and lung.
