## Supplementary Table 1 for "Discovery of optimal cell type classification marker genes from single cell RNA sequencing data"

clusterName	clusterSize	f_score	PPV	TN	FP	FN	TP	marker_count	NSForest_markers	binary_genes	onTarget
Inh L1-2 PAX6 CDH12	90	0.800653595	0.907407407	15508	5	41	49	2	['TGFBR2', 'LOC101927870']	['TGFBR2', 'DDR2', 'BCHE', 'PAX6', 'LOC101927870', 'SP8', 'CPLX3', 'DCN', 'LINCR-0003', 'WIF1']	0.2603286
Inh L1-2 PAX6 TNFAIP8L3	16	0.833333333	1	15587	0	8	8	2	['LINC01497', 'SP8']	['LINC01497', 'SCGN', 'DKFZp686K1684', 'PALMD', 'SP8', 'DDR2', 'EYA1', 'LOC101927870', 'FBN2', 'INTS7']	0.6182429
Inh L1 LAMP5 NMBR	283	0.789473684	0.819327731	15277	43	88	195	2	['NDNF', 'LOC101927870']	['NMBR', 'HS3ST5', 'NDNF', 'NPNT', 'LOC101927870', 'BMP6', 'SCRG1', 'SV2C', 'COL5A2', 'FAT1']	0.28239655
Inh L1-4 LAMP5 LCP2	356	0.729166667	0.927152318	15236	11	216	140	3	['CA2', 'CPLX3', 'NXPH2']	['CA2', 'TRPC3', 'EYA4', 'CPLX3', 'HAPLN1', 'NXPH2', 'KIT', 'FREM1', 'PKP2', 'FBXL7']	0.18886158
Inh L1-2 LAMP5 DBP	21	0.584415584	0.642857143	15577	5	12	9	4	['COL4A3', 'LOC101927870', 'EYA4', 'CPLX3']	['COL4A3', 'ADAMTS20', 'LOC101927870', 'EYA4', 'CPLX3', 'LAMP5', 'KAL1', 'CBLN4', 'MYH11', 'C15orf26']	0.19725257
Inh L2-6 LAMP5 CA1	256	0.784722222	0.974137931	15344	3	143	113	2	['TMEM255A', 'LOC105371641']	['TMEM255A', 'LOC105371641', 'SFTA3', 'SFRP1', 'CA8', 'PDGFD', 'EYA4', 'LAMP5', 'LTBP1', 'HCRTR2']	1
Inh L1 SST CHRNA4	52	0.580357143	0.866666667	15549	2	39	13	3	['ARHGAP36', 'SEMA3C', 'SST']	['ARHGAP36', 'MC4R', 'SEMA3C', 'ADAM33', 'RGMB', 'SST', 'LINC00299', 'LOC105379081', 'ANKFN1', 'CXCL14']	0.13712819
Inh L1-2 ADARB2 MC4R	107	0.616740088	0.933333333	15494	2	79	28	2	['ARHGAP36', 'NDST4']	['MC4R', 'LOC101927269', 'ARHGAP36', 'RXRG', 'LINC01435', 'NDST4', 'ADAM33', 'COBLL1', 'LOC101928989', 'ADAMTS9-AS2']	0.3139607
Inh L1-2 SST BAGE2	108	0.525	0.913043478	15493	2	87	21	2	['BAGE2', 'LOC105377436']	['BAGE2', 'LOC105377434', 'LOC105377436', 'SCN5A', 'PCDH18', 'SYT10', 'SEMA3C', 'NDST4', 'GRB14', 'LOC101927286']	1
Inh L1-3 VIP SYT6	29	0.655737705	1	15574	0	21	8	3	['LOC105374354', 'LINC01539', 'LOC642484']	['SYT6', 'LOC105374354', 'LINC01539', 'HGFAC', 'LOC642484', 'BMP3', 'SLC17A8', 'PDLIM5', 'EPS8', 'CHRNA7']	0.85688025
Inh L1-2 VIP TSPAN12	42	0.478723404	0.692307692	15557	4	33	9	2	['LOC642484', 'LINC01539']	['TSPAN12', 'LOC642484', 'LINC01539', 'LOC101927273', 'ADRA1D', 'TMC5', 'DCN', 'HCRTR2', 'SCN7A', 'ADAM33']	0.3180135
Inh L1-4 VIP CHRNA6	25	0.408163265	0.666666667	15576	2	21	4	2	['CDKN1C', 'LOC101928923']	['CDKN1C', 'CLGN', 'LINC00836', 'CHRNA6', 'LOC102723503', 'LOC101928923', 'CCDC141', 'EPS8', 'HCRTR2', 'CHRNA2']	0.56437147
Inh L1-3 VIP ADAMTSL1	72	0.611111111	0.814814815	15526	5	50	22	3	['LOC105373452', 'PTGFR', 'LOC100507616']	['LOC105373452', 'LOC105373454', 'PTGFR', 'LOC100507616', 'PCDH18', 'EGF', 'SEMA3C', 'CTGF', 'LOC101929231', 'VIP']	0.5006561
Inh L1-4 VIP PENK	17	0.606060606	1	15586	0	13	4	2	['LOC105371331', 'DNAH11']	['LOC105371331', 'PENK', 'PTGFR', 'DNAH11', 'PCDH18', 'LOC105370302', 'BCHE', 'NPNT', 'ROR2', 'LOC105374199']	0.6304652
Inh L2-6 VIP QPCT	37	0.618556701	0.8	15563	3	25	12	2	['ABI3BP', 'RGS16']	['ABI3BP', 'FREM2', 'LINC01583', 'IGFBP7', 'LOC105373154', 'RGS16', 'SMOC1', 'PCP4', 'CHRNA2', 'VIP']	0.3353828
Inh L3-6 VIP HS3ST3A1	80	0.625	0.763157895	15514	9	51	29	2	['ABI3BP', 'SLC22A3']	['HS3ST3A1', 'ABI3BP', 'PTH2R', 'PROS1', 'LOC105374199', 'SLC22A3', 'LOC100507661', 'IQGAP2', 'LAMA3', 'LOC101927960']	0.29574263
Inh L1-2 VIP PCDH20	61	0.480225989	0.586206897	15530	12	44	17	2	['LOC101927421', 'SP8']	['LOC101927460', 'PCDH20', 'SERTM1', 'LOC101927421', 'SP8', 'ANGPT1', 'LOC101928923', 'VIP', 'CRH', 'ARHGAP29']	0.20641762
Inh L2-5 VIP SERPINF1	55	0.555555556	0.75	15543	5	40	15	2	['LINC01583', 'LOC100287225']	['LOC105372121', 'LINC01583', 'LOC100287225', 'RGS8', 'LOC105379069', 'FAM126A', 'TAC3', 'GPR149', 'MEGF11', 'KMO']	0.30586714
Inh L2-5 VIP TYR	62	0.6	0.818181818	15537	4	44	18	2	['EREG', 'CBLN4']	['EREG', 'TYR', 'COL15A1', 'NOX4', 'RGS8', 'CBLN4', 'FBN2', 'TAC3', 'IQGAP2', 'PTHLH']	0.57289624
Inh L1-3 VIP CHRM2	175	0.569948187	0.653465347	15393	35	109	66	2	['LOC100421401', 'LOC101928842']	['LOC100421401', 'LOC105371739', 'LOC101060145', 'SYT2', 'HRH3', 'LOC101928842', 'IGFBP5', 'SHISA8', 'EMID1', 'FLT1']	0.5857811
Inh L2-4 VIP CBLN1	67	0.534351145	0.875	15534	2	53	14	2	['CBLN1', 'MME']	['CBLN1', 'SCTR', 'GPR83', 'MME', 'LOC101928842', 'SLC22A3', 'HTR2C', 'DCN', 'TAC3', 'LOC101929231']	0.5317016
Inh L1-3 VIP CCDC184	64	0.454545455	0.705882353	15534	5	52	12	2	['SCML4', 'LOC101928842']	['SCML4', 'C18orf42', 'LOC101928842', 'SLC6A11', 'IGFBP5', 'LINC01170', 'KCNH8', 'LOC101927286', 'CD163L1', 'LOC101927874']	0.26107788
Inh L1-3 VIP GGH	68	0.53030303	0.875	15533	2	54	14	2	['GGH', 'LOC105375473']	['CD24', 'GGH', 'LOC105375473', 'SCTR', 'VWDE', 'PTH2R', 'LOC101926964', 'IGFBP5', 'CCNG2', 'PTHLH']	0.6351397
Inh L1-2 VIP LBH	47	0.494505495	0.818181818	15554	2	38	9	2	['LOC105379146', 'C18orf42']	['LOC644919', 'LOC105379146', 'C18orf42', 'SCML4', 'PTGER3', 'EDNRA', 'LOC102723409', 'NRP2', 'SYT10', 'KCNH8']	0.35098898
Inh L2-3 VIP CASC6	45	0.561797753	0.909090909	15557	1	35	10	3	['CASC6', 'LRRC63', 'LOC105370456']	['LOC101929435', 'CASC6', 'SRL', 'ADAMTS5', 'LRRC63', 'LOC105370456', 'SLC7A11', 'LOC102723503', 'FAM126A', 'TAC1']	0.3845397
Inh L2-4 VIP SPAG17	33	0.529411765	0.692307692	15566	4	24	9	2	['LINC00836', 'SLC7A11']	['LINC00836', 'SPAG17', 'MYBPHL', 'SLC7A11', 'NPR3', 'ANGPT1', 'CCDC141', 'LOC102724068', 'KCNG2', 'LGI2']	0.39867398
Inh L1-4 VIP OPRM1	52	0.708333333	1	15551	0	35	17	2	['LINC01583', 'TRPC6']	['LINC01583', 'LYPD1', 'RXRG', 'PCP4', 'PPP1R1C', 'TRPC6', 'CHRNA2', 'KCNG2', 'CRH', 'VIP']	0.25086933
Inh L3-6 SST NPY	15	0.985915493	1	15588	0	1	14	1	['NPY']	['LINC01014', 'STAC', 'LOC105374811', 'NPY', 'CDHR1', 'NPY2R', 'ANKRD34B', 'TACR1', 'CRHBP', 'NOS1']	0.6483545
Inh L3-6 SST HPGD	60	0.590277778	0.80952381	15539	4	43	17	3	['HPGD', 'BMP3', 'FAM89A']	['HPGD', 'ANXA2', 'RSPO3', 'ALDH1A3', 'BMP3', 'FAM89A', 'MOXD1', 'RGS5', 'TAC1', 'COL18A1']	0.42282885
Inh L4-6 SST B3GAT2	182	0.491266376	0.652173913	15397	24	137	45	2	['PRLR', 'NMU']	['RCAN3', 'PRLR', 'SLC17A8', 'EDNRA', 'QRFPR', 'NMU', 'TAC3', 'PAWR', 'SST', 'FREM1']	0.09603095
Inh L5-6 SST KLHDC8A	63	0.572519084	0.882352941	15538	2	48	15	3	['LOC100996671', 'NPY', 'KLHDC8A']	['LOC100996671', 'LOC105370060', 'NPY', 'LOC105378964', 'LINC00943', 'KLHDC8A', 'LOC105377701', 'LOC105378029', 'NDST4', 'LOC102546299']	0.37549686
Inh L5-6 SST NPM1P10	79	0.598802395	0.909090909	15522	2	59	20	2	['NPM1P10', 'ADAMTS20']	['NPM1P10', 'LOC105371658', 'LOC105377915', 'LOC105377914', 'ADAMTS20', 'FAM129A', 'FBN2', 'ITGA1', 'TAC3', 'SPON1']	0.6643941
Inh L4-6 SST GXYLT2	41	0.617977528	0.916666667	15561	1	30	11	3	['SLC17A8', 'LOC101929667', 'QRFPR']	['LOC105377401', 'IRS4', 'PROM1', 'SLC17A8', 'LOC101929667', 'QRFPR', 'NDST4', 'CFAP47', 'PIEZO2', 'KLHL1']	0.35087377
Inh L4-5 SST STK32A	93	0.571428571	0.736842105	15500	10	65	28	2	['STK32A', 'ADGRG6']	['STK32A', 'LOC101929667', 'EDNRA', 'SLC9A2', 'ADGRG6', 'NMU', 'SYT9', 'CCDC141', 'SST', 'CBLN2']	0.28897882
Inh L1-3 SST CALB1	279	0.636766334	0.737179487	15283	41	164	115	1	['LOC101929028']	['CALB1', 'LOC101927843', 'LOC105379168', 'CRYBG3', 'KAL1', 'LOC101929028', 'FBN2', 'MYO5B', 'LOC101927452', 'SLC24A4']	0.14452498
Inh L3-5 SST ADGRG6	132	0.663716814	0.75	15451	20	72	60	2	['PROM1', 'ADGRG6']	['LOC105374696', 'PROM1', 'OTOF', 'ADGRG6', 'LOC105377864', 'LOC105373154', 'SLC9A2', 'NMU', 'GRIK1-AS2', 'NOS1']	0.35797876
Inh L2-4 SST FRZB	64	0.305555556	0.379310345	15521	18	53	11	3	['KCNS3', 'NMU', 'FBLN7']	['FRZB', 'LOC392232', 'KCNS3', 'NMU', 'FBLN7', 'MYO5B', 'NOS1', 'CRHR2', 'TRB', 'FLT3']	0.13036928
Inh L5-6 SST TH	27	0.714285714	1	15576	0	18	9	2	['TH', 'LOC102724957']	['TH', 'LOC102724957', 'CACNG5', 'LAYN', 'KIAA1024', 'LOC105378029', 'LOC105378030', 'LOC401478', 'LOC105378031', 'GABRG1']	1
Inh L5-6 LHX6 GLP1R	27	0.689655172	0.8	15573	3	15	12	2	['GLP1R', 'BCHE']	['GLP1R', 'LRIG3', 'TRDN', 'LOC105373538', 'LOC100507420', 'BCHE', 'HTR7', 'WNT16', 'HGF', 'SEMA3C']	0.62192
Inh L5-6 PVALB LGR5	52	0.6	1	15551	0	40	12	2	['SRPK3', 'ANKRD34B']	['FAM150B', 'SRPK3', 'LOC105378657', 'ANKRD34B', 'SLC17A8', 'LOC101929418', 'CPED1', 'LOC401478', 'CHRM2', 'GPR149']	0.45509037
Inh L4-5 PVALB MEPE	64	0.670731707	0.88	15536	3	42	22	3	['MEPE', 'SPP1', 'HGF']	['MEPE', 'KCNK13', 'SNTB1', 'SPP1', 'WNT16', 'HGF', 'CPED1', 'AR', 'TAC1', 'LOC401478']	0.16611923
Inh L2-4 PVALB WFDC2	387	0.633359559	0.728506787	15156	60	226	161	2	['PVALB', 'C18orf42']	['PVALB', 'C18orf42', 'C8orf4', 'KAL1', 'RGS5', 'FAM19A4', 'TAC1', 'MYO5B', 'RNF144B', 'CUX2']	0.29188138
Inh L4-6 PVALB SULF1	167	0.550527903	0.588709677	15385	51	94	73	2	['SULF1', 'CPED1']	['CDCA7', 'POSTN', 'WNT16', 'LOC100289279', 'SULF1', 'CPED1', 'TAC1', 'MYO5B', 'PIEZO2', 'RNF144B']	0.13249785
Inh L5-6 SST MIR548F2	80	0.611111111	0.88	15520	3	58	22	2	['ZFPM2-AS1', 'WNT16']	['ZFPM2-AS1', 'STON2', 'WNT16', 'CPED1', 'MYO5B', 'LOC105378030', 'PAWR', 'LOC105378031', 'LYPD6', 'DACH1']	0.2802442
Inh L2-5 PVALB SCUBE3	32	0.859375	0.916666667	15569	2	10	22	2	['LINC00943', 'COL15A1']	['NOG', 'LINC00943', 'COL15A1', 'MME', 'PLEKHH2', 'CA8', 'NPNT', 'UNC5B', 'LOC401478', 'GABRD']	0.81735504
Exc L2 LAMP5 LTK	812	0.60423588	0.729323308	14683	108	521	291	2	['LINC01500', 'ACVR1C']	['C1QL2', 'LTK', 'LINC01500', 'LOC101929507', 'ACVR1C', 'VRK2', 'PDGFD', 'LAMP5', 'LOC105377390', 'PCP4']	0.46090776
Exc L2-4 LINC00507 GLP2R	170	0.555555556	0.714285714	15413	20	120	50	2	['PENK', 'LOC105375931']	['GLP2R', 'PENK', 'SH3RF2', 'ACVR1C', 'MFGE8', 'LOC105375931', 'CALCRL', 'MOXD1', 'LOC105378030', 'LOC105378031']	0.27652526
Exc L2-3 LINC00507 FREM3	2284	0.770317546	0.88966589	13177	142	1139	1145	2	['LINC00507', 'MET']	['ONECUT2', 'LOC105376496', 'LINC00507', 'CNGB1', 'MET', 'PALMD', 'SGK223', 'LOC105370610', 'TESPA1', 'CDH22']	0.26290232
Exc L5-6 THEMIS C1QL3	1537	0.737560976	0.842809365	13925	141	781	756	2	['LOC105371497', 'LINC00343']	['LOC105375639', 'LOC105371497', 'LOC105373471', 'LINC00343', 'LOC105374823', 'LOC101927987', 'THEMIS', 'PTER', 'MOXD1', 'PXDN']	0.44907632
Exc L3-4 RORB CARM1P1	280	0.679945055	0.883928571	15310	13	181	99	3	['CARM1P1', 'CCDC168', 'CCDC68']	['CARM1P1', 'LOC105369839', 'CARTPT', 'LOC101928137', 'CCDC168', 'CCDC68', 'PRSS12', 'CLMN', 'PIK3C2G', 'COL5A2']	0.36831415
Exc L3-5 RORB ESR1	1428	0.878040057	0.943323727	14116	59	446	982	2	['ANXA1', 'LOC105371677']	['LOC105376081', 'ANXA1', 'TPBG', 'LOC105371677', 'LOC101928622', 'LOC101927281', 'MET', 'LOC284930', 'RORB', 'GABRG1']	0.40639755
Exc L3-5 RORB COL22A1	160	0.720720721	0.901408451	15436	7	96	64	2	['COL22A1', 'MME']	['LINC01164', 'COL22A1', 'CCDC168', 'LOC101928196', 'MME', 'LOC105370456', 'ITGA11', 'LOC102723503', 'MYLK', 'RMST']	0.49240845
Exc L3-5 RORB FILIP1L	153	0.404814004	0.486842105	15411	39	116	37	2	['LOC339862', 'LOC101928196']	['LOC339862', 'LOC101928137', 'LOC101928196', 'CMAHP', 'LOC101927281', 'LOC102723503', 'COL5A2', 'LOC101927406', 'MYLK', 'RMST']	0.5355885
Exc L3-5 RORB TWIST2	93	0.256916996	0.325	15483	27	80	13	3	['TWIST2', 'LOC101927281', 'LOC105377788']	['TWIST2', 'LOC105375369', 'CMAHP', 'LOC101927281', 'LOC105377788', 'LOC105377785', 'ANTXR2', 'TNNT2', 'SLC38A11', 'RMST']	0.2783044
Exc L4-5 RORB FOLH1B	870	0.722943723	0.927777778	14707	26	536	334	3	['LOC105377701', 'TRABD2A', 'MYBPC1']	['LOC105377706', 'LOC105377701', 'LOC101927835', 'TRABD2A', 'NPY2R', 'MYBPC1', 'RBM20', 'LOC102546299', 'LOC105377703', 'TLL1']	0.31546423
Exc L4-6 RORB SEMA3E	777	0.759858219	0.927027027	14799	27	434	343	2	['RPRM', 'LOC101928622']	['RPRM', 'LOC105374392', 'LOC101928622', 'TRABD2A', 'RCSD1', 'LOC105374973', 'LOC105374972', 'MKX', 'ARSJ', 'LOC105374971']	0.42209804
Exc L4-5 RORB DAPK2	173	0.562372188	0.696202532	15406	24	118	55	2	['LINC01179', 'CCDC68']	['LINC01179', 'BARX2', 'CCDC68', 'C10orf90', 'NPNT', 'LOC105371671', 'ATP10A', 'LOC105374971', 'TLL1', 'CRHR2']	0.6097348
Exc L5-6 RORB TTC12	167	0.697167756	0.876712329	15427	9	103	64	3	['LOC105377505', 'LOC105371833', 'NPFFR2']	['LOC101927389', 'LOC102724859', 'LOC105377505', 'LOC105371833', 'NPFFR2', 'LINC00320', 'TRIM22', 'ITGA11', 'TNNT2', 'DCHS2']	0.53060627
Exc L4-6 RORB C1R	160	0.484913793	0.592105263	15412	31	115	45	4	['LOC105375974', 'HES1', 'MEGF10', 'LOC101929974']	['LOC105377505', 'LOC105375974', 'PKD2L1', 'HES1', 'MEGF10', 'LOC101929974', 'ITGA11', 'ARHGAP15', 'LOC105369894', 'TNNT2']	0.23786907
Exc L4-5 FEZF2 SCN4B	25	0.764705882	0.866666667	15576	2	12	13	2	['LOC105369588', 'LOC105376457']	['LOC105378658', 'LOC105376460', 'POU3F1', 'LOC105369588', 'LOC105376457', 'ATP6V1C2', 'LOC105378657', 'CHST8', 'C14orf39', 'ANKRD34B']	0.92370176
Exc L5-6 THEMIS DCSTAMP	53	0.714285714	0.95	15549	1	34	19	3	['LOC101928196', 'SMYD1', 'ABCC3']	['LOC105378484', 'DCSTAMP', 'ANXA1', 'LOC101928196', 'SMYD1', 'ABCC3', 'ATP10A', 'LOC105378486', 'LTBP1', 'CACHD1']	0.34588683
Exc L5-6 THEMIS CRABP1	147	0.812641084	0.972972973	15454	2	75	72	2	['SNTB1', 'SMYD1']	['LOC389332', 'SNTB1', 'SMYD1', 'POSTN', 'PPP1R1A', 'THTPA', 'NTNG2', 'OLFML2B', 'NR4A2', 'MCTP2']	0.35790482
Exc L5-6 THEMIS FGF10	78	0.512820513	0.615384615	15510	15	54	24	2	['GAS2L3', 'SMYD1']	['LOC101927651', 'LOC105371828', 'GAS2L3', 'SMYD1', 'NTNG2', 'LOC102724392', 'NR4A2', 'THEMIS', 'MYOM2', 'LINC01579']	0.40038016
Exc L4-6 FEZF2 IL26	344	0.862299465	0.895833333	15229	30	86	258	1	['IFNG-AS1']	['IFNG-AS1', 'CD200R1L', 'IL26', 'LOC105376099', 'LOC101929694', 'LOC101927605', 'LOC105369818', 'CD36', 'LINC01507', 'ROBO3']	1
Exc L5-6 FEZF2 ABO	373	0.845425868	0.884488449	15195	35	105	268	2	['SEMA3E', 'SULF1']	['LOC105371497', 'LOC105371833', 'ABCB1', 'LOC440896', 'SEMA3E', 'SULF1', 'MEIS2', 'NRP1', 'LOC105375629', 'ANKRD18A']	0.13284887
Exc L6 FEZF2 SCUBE1	52	0.737179487	0.884615385	15548	3	29	23	2	['LOC105379054', 'PIK3C2G']	['SCUBE1', 'LOC105378309', 'SLITRK6', 'SLC15A5', 'LOC105379054', 'PIK3C2G', 'ERG', 'LINC01239', 'VCAN', 'HCRTR2']	0.27841508
Exc L5-6 FEZF2 IL15	56	0.76754386	0.813953488	15539	8	21	35	3	['ERG', 'NPNT', 'NR4A2']	['LOC105373704', 'LOC105372892', 'ERG', 'MDFIC', 'NPNT', 'NR4A2', 'KRT17', 'ATP8B4', 'HCRTR2', 'FAT4']	0.20116907
Exc L6 FEZF2 OR2T8	19	0.641025641	1	15584	0	14	5	3	['LOC102724418', 'SLITRK6', 'PCOLCE2']	['LOC105374020', 'CPZ', 'LOC102724418', 'SLITRK6', 'LOC105371310', 'PCOLCE2', 'GAL3ST4', 'SLC15A5', 'IGFBP3', 'CPLX3']	0.77454007
Exc L5-6 FEZF2 EFTUD1P1	314	0.854898336	0.963541667	15282	7	129	185	2	['LOC105377183', 'BARD1']	['LOC105377183', 'LOC101927439', 'NPFFR2', 'SEMA3D', 'BARD1', 'MDFIC', 'OLFML2B', 'NR4A2', 'ITGA1', 'SEMA3C']	0.6196588
OPC L1-6 PDGFRA	238	0.863171355	0.992647059	15364	1	103	135	2	['OLIG1', 'PDGFRA']	['GPNMB', 'MROH9', 'PRRX1', 'OLIG1', 'STK32A', 'PDGFRA', 'VCAN', 'BCAN', 'MEGF11', 'LOC105371624']	0.4334683
Astro L1-6 FGFR3 SLC14A1	230	0.863844394	0.937888199	15363	10	79	151	2	['LOC105376917', 'RANBP3L']	['LOC105376917', 'ETNPPL', 'PRODH', 'RANBP3L', 'SLCO1C1', 'ATP1A2', 'RNF219-AS1', 'SLC1A3', 'COL5A3', 'ADGRV1']	0.691481
Astro L1-2 FGFR3 GFAP	61	0.757575758	0.961538462	15541	1	36	25	2	['ID3', 'MT1F']	['ID3', 'GFAP', 'SERPINI2', 'WDR49', 'MT1F', 'LOC101928394', 'LOC105373158', 'SLC16A9', 'PHYHD1', 'ID4']	1
Oligo L1-6 OPALIN	313	0.929067078	0.979674797	15285	5	72	241	2	['CERCAM', 'ENPP2']	['MOG', 'CNDP1', 'CARNS1', 'LOC101929249', 'CERCAM', 'ENPP2', 'PLP1', 'ST18', 'MOBP', 'TMEM144']	0.89884883
Endo L2-6 NOSTRIN	9	0.862068966	1	15594	0	4	5	1	['EMCN']	['EPAS1', 'COL1A2', 'ANXA3', 'EMCN', 'ITIH5', 'COLEC12', 'EGFL7', 'ABCB1', 'LOC102467224', 'FLT1']	0.9361707
Micro L1-6 TYROBP	63	0.9030837	1	15540	0	22	41	2	['CD74', 'CSF1R']	['CD74', 'CX3CR1', 'FYB', 'CSF1R', 'SYK', 'C3', 'APBB1IP', 'LPAR6', 'ADAM28', 'DOCK8']	1
