## Supplementary Table 2 for "Discovery of optimal cell type classification marker genes from single cell RNA sequencing data"

clusterName	clusterSize	f_score	PPV	TN	FP	FN	TP	marker_count	NSForest_markers	binary_genes	onTarget
Connecting Tubule Principal Cell	3975	0.375197057	0.515523466	300006	671	3261	714	2	['STC1', 'CALB1']	['TMEM178A', 'STC1', 'ATP1B3', 'CALB1', 'RALYL', 'SCNN1B', 'SCNN1G', 'AQP3', 'TEX41', 'TMEM52B']	0.36358646
Connecting Tubule Intercalated Cell Type A	664	0.19916911	0.190198366	303294	694	501	163	4	['CALB1', 'SLC4A1', 'SLC26A7', 'ATP6V0D2']	['CALB1', 'SLC4A1', 'SLC26A7', 'LINC01187', 'CLNK', 'ATP6V0D2', 'TMEM52B', 'ADGRF5', 'HSD11B2', 'MT-ND4L']	0.16679549
Transitional Principal-Intercalated Cell	1409	0.337247817	0.468619247	302989	254	1185	224	3	['JUN', 'AQP3', 'FXYD4']	['HSPA1B', 'JUN', 'AQP3', 'FXYD4', 'SLC4A1', 'SCNN1G', 'SLC26A7', 'ATP6V0D2', 'FOS', 'CLNK']	0.20612441
Cortical Thick Ascending Limb Cell	23767	0.6941711	0.757919941	276942	3943	11422	12345	1	['UMOD']	['GP2', 'CLDN16', 'CXCL12', 'PPP1R1A', 'DUSP9', 'UMOD', 'KNG1', 'SLC12A1', 'EGF', 'DEFB1']	0.26648748
Macula Densa Cell	4115	0.437247846	0.634493671	300075	462	3313	802	2	['NOS1', 'MEST']	['PAPPA2', 'NOS1', 'MEST', 'CA4', 'SUCNR1', 'ACP3', 'RP11-63A11.1', 'SOD3', 'BBOX1', 'TMPRSS4']	1
Papillary Tip Epithelial Cell	531	0.568952524	0.75879397	304073	48	380	151	3	['GPX2', 'EMP2', 'SNCG']	['GPX2', 'KLF5', 'PERP', 'FXYD3', 'EMP2', 'SNCG', 'SPINK1', 'EYA2', 'ZBTB7C', 'TMPRSS4']	1
Degenerative Cortical Thick Ascending Limb Cell	3466	0.46971935	0.769975787	300996	190	2830	636	2	['ITGB6', 'APOO']	['OOEP', 'SERPING1', 'DHFR', 'TXNRD1', 'ITGB6', 'APOO', 'BAIAP2L1', 'AMBRA1', 'WFDC2', 'SPP1']	0.20977968
Degenerative Connecting Tubule Cell	2178	0.356969403	0.606185567	302283	191	1884	294	2	['MMP7', 'CALB1']	['S100A2', 'MMP7', 'TSPAN1', 'CALB1', 'SCD5', 'ITGB6', 'LHX1', 'KITLG', 'WFDC2', 'DEFB1']	0.26196563
Degenerative Outer Medullary Collecting Duct Principal Cell	9801	0.649022301	0.727674914	293189	1662	5360	4441	2	['PTGER1', 'IGFBP2']	['PTGER1', 'SMIM22', 'FOLR1', 'L1CAM', 'STC1', 'IGFBP2', 'AQP3', 'FXYD4', 'SCNN1G', 'SCNN1B']	0.6058936
Cycling Proximal Tubule Epithelial Cell	809	0.317460317	0.575	303775	68	717	92	2	['STMN1', 'H2AZ1']	['STMN1', 'H2AZ1', 'HMGB2', 'TUBB', 'CENPF', 'TUBB4B', 'TUBA1B', 'TOP2A', 'HMGN2', 'TMPO']	0.28088474
Degenerative Cortical Intercalated Cell Type A	3194	0.485989492	0.564088086	300686	772	2195	999	2	['SPINK1', 'ATP6V1G3']	['FOXI1', 'SPINK1', 'APOE', 'ATP6V1G3', 'DMRT2', 'SLC4A1', 'RHCG', 'LGALS3', 'CKB', 'SLC26A7']	0.5465785
Degenerative Distal Convoluted Tubule Cell	4551	0.708962478	0.804411765	299569	532	2363	2188	2	['SERPINA5', 'SLC12A3']	['LINC01896', 'SERPINA5', 'HOXD8', 'SFRP1', 'SLC12A3', 'KNG1', 'TMEM52B', 'CA2', 'FXYD2', 'DEFB1']	0.62307394
Plasma Cell	1353	0.682641404	0.876565295	303230	69	863	490	1	['IGKC']	['MZB1', 'IGKC', 'IGHG1', 'JCHAIN', 'XBP1', 'HERPUD1', 'SSR4', 'SPCS2', 'HSP90B1', 'SUB1']	1
Monocyte-derived Cell	4441	0.682089029	0.792345277	299701	510	2495	1946	1	['HLA-DPA1']	['HLA-DQA1', 'HLA-DQB1', 'MS4A6A', 'HLA-DPA1', 'LYZ', 'TYROBP', 'HLA-DPB1', 'SAMHD1', 'AIF1', 'HLA-DRA']	0.4609428
Neutrophil	860	0.79943899	0.915662651	303750	42	404	456	2	['S100A8', 'S100A9']	['S100A8', 'CD14', 'S100A9', 'MNDA', 'FCN1', 'LST1', 'FOSB', 'LYZ', 'FOS', 'S100A4']	0.83962643
Non-classical Monocyte	2435	0.70323946	0.932038835	302154	63	1571	864	2	['FCGR3A', 'LST1']	['FCGR3A', 'TNFRSF1B', 'CFD', 'LST1', 'FCN1', 'S100A9', 'FCER1G', 'CTSS', 'TYROBP', 'LYZ']	0.7817166
Cycling Natural Killer Cell / Natural Killer T Cell	165	0.616045845	0.934782609	304484	3	122	43	2	['HMGB2', 'GZMA']	['UBE2C', 'PCLAF', 'H4C3', 'STMN1', 'HMGB2', 'GZMA', 'RAC2', 'TRBC2', 'CD3D', 'MKI67']	0.5790973
Natural Killer Cell / Natural Killer T Cell	4201	0.786234453	0.862495581	300062	389	1761	2440	1	['GZMH']	['GZMH', 'CCL4', 'PRF1', 'GNLY', 'GZMB', 'CTSW', 'GZMM', 'CST7', 'KLRD1', 'NKG7']	1
B Cell	2194	0.707287728	0.908388521	302375	83	1371	823	2	['MS4A1', 'HLA-DPA1']	['MS4A1', 'BANK1', 'CD37', 'LTB', 'RIPOR2', 'HLA-DPA1', 'HLA-DPB1', 'RALGPS2', 'HLA-DRA', 'HLA-DRB1']	0.6069336
T Cell	7118	0.688735648	0.726702509	296009	1525	3063	4055	1	['IL7R']	['IL7R', 'CD2', 'LTB', 'IL32', 'CD52', 'PTPRC', 'RPS29', 'RPS15A', 'RPS27', 'RPL30']	1
Degenerative Podocyte	412	0.580474934	0.637681159	304140	100	236	176	1	['HTRA1']	['CDKN1C', 'HTRA1', 'SPOCK2', 'NDNF', 'IGFBP2', 'NPHS2', 'CLIC5', 'MME', 'NPNT', 'PODXL']	0.69211084
Degenerative Fibroblast	469	0.472203617	0.55078125	304068	115	328	141	1	['LUM']	['LUM', 'C1R', 'AEBP1', 'COL6A2', 'TIMP1', 'COL1A1', 'FSTL1', 'BGN', 'COL3A1', 'COL1A2']	1
Degenerative Vascular Smooth Muscle Cell	1461	0.735325969	0.860583016	303081	110	782	679	2	['TPM2', 'PLN']	['TPM2', 'PLN', 'RERGL', 'CSRP2', 'SOD3', 'C11orf96', 'TAGLN', 'ACTA2', 'SPARCL1', 'ADIRF']	1
Intercalated Cell Type B	3216	0.725293542	0.956451613	301382	54	2030	1186	2	['SLC26A4', 'INSRR']	['SLC26A4', 'INSRR', 'SLC35F3', 'TSPAN8', 'DGKI', 'SLC4A9', 'HEPACAM2', 'ADAMTSL3', 'KRT7', 'LINC01187']	1
Cortical Collecting Duct Intercalated Cell Type A	7673	0.60267529	0.772613065	296255	724	5213	2460	2	['GALNT17', 'NRXN3']	['GALNT17', 'NRXN3', 'TMEM101', 'KIT', 'DMRT2', 'SLIT2', 'PDE1C', 'ATP6V1C2', 'SLC26A7', 'CLNK']	0.40068716
Outer Medullary Collecting Duct Intercalated Cell Type A	1845	0.602666667	0.717460317	302540	267	1167	678	2	['LINC01687', 'AQP6']	['LINC01687', 'CTD-3118D11.2', 'AQP6', 'FAM184B', 'ADTRP', 'STAP1', 'PSMD7-DT', 'KIT', 'PWRN1', 'ADGRF1']	1
Cycling Connecting Tubule Cell	68	0.240384615	0.285714286	304559	25	58	10	5	['ANLN', 'POLQ', 'RP11-736I24.5', 'C21orf58', 'TPX2']	['ANLN', 'POLQ', 'RP11-736I24.5', 'RFC3', 'C21orf58', 'TPX2', 'MKI67', 'MELK', 'BRIP1', 'KNL1']	0.40186352
Cortical Collecting Duct Principal Cell	4361	0.546471977	0.706613906	299772	519	3111	1250	2	['PRKAG2', 'KSR2']	['PWRN1', 'PAPPA', 'SLC45A4', 'PRKAG2', 'TOX', 'KSR2', 'SCNN1G', 'PDE10A', 'SLC25A29', 'ABTB2']	0.2830676
Outer Medullary Collecting Duct Principal Cell	2897	0.419023813	0.541666667	301216	539	2260	637	3	['RP11-396O20.1', 'PWRN1', 'SYK']	['RP11-396O20.1', 'RP11-531H8.2', 'FAM81A', 'PWRN1', 'SYK', 'PLCL2', 'SCNN1B', 'EYA4', 'C11orf80', 'BMPR1B']	0.4666129
Connecting Tubule Cell	7024	0.320099884	0.343361801	294245	3383	5255	1769	3	['CALB1', 'TMEM52B', 'PIK3C2G']	['CALB1', 'TMEM52B', 'KITLG', 'TEX41', 'SCN2A', 'PIK3C2G', 'SLC8A1', 'HSD11B2', 'DEFB1', 'WNK1']	0.09463488
Distal Convoluted Tubule Cell Type 2	827	0.153535708	0.143678161	302782	1043	652	175	3	['TRPM6', 'SLC12A3', 'GPC5']	['TRPM6', 'KLHL3', 'KL', 'SLC12A3', 'GPC5', 'TMEM52B', 'CALB1', 'SCN2A', 'SLC8A1', 'WNK1']	0.29200038
Medullary Thick Ascending Limb Cell	8876	0.599441678	0.720961887	294546	1230	5698	3178	2	['RP11-231C18.3', 'RP11-457K10.1']	['RP11-231C18.3', 'RP11-457K10.1', 'PROX1', 'ESRRB', 'MFSD4A', 'BACE2', 'SORCS2', 'BICDL1', 'SLC12A1', 'SLC4A7']	0.8664887
Cycling Distal Convoluted Tubule Cell	75	0.584415584	0.692307692	304565	12	48	27	3	['DEPDC1B', 'ZNF385D', 'ANLN']	['MIR924HG', 'DEPDC1B', 'SALL3', 'KIF18B', 'ZNF385D', 'ANLN', 'TPX2', 'SCN3A', 'EZH2', 'TOP2A']	0.594974
Distal Convoluted Tubule Cell Type 1	7763	0.679382334	0.897349883	296583	306	5088	2675	2	['ZNF385D', 'SLC12A3']	['CPXM2', 'KLHL3', 'ZNF385D', 'CNNM2', 'CACNB4', 'SLC12A3', 'GRAMD1B', 'LHX1-DT', 'ABCA5', 'TMEM52B']	0.3505723
Adaptive / Maladaptive / Repairing Thick Ascending Limb Cell	14924	0.53579277	0.726443203	288259	1469	11023	3901	4	['ITGB6', 'PROM1', 'CASR', 'SLC12A1']	['ARHGEF38', 'ITGB6', 'PROM1', 'CASR', 'SLC12A1', 'SIM2', 'LINC01320', 'KCNIP4', 'PLCB1', 'WFDC2']	0.14594719
Degenerative Descending Thin Limb Cell Type 3	406	0.529500756	0.611353712	304157	89	266	140	2	['FUT9', 'NNMT']	['FHL2', 'LINC00511', 'DNER', 'USP43', 'FUT9', 'NNMT', 'RIMS2', 'HRH1', 'GGT2', 'PPP1R3B']	1
Degenerative Inner Medullary Collecting Duct Cell	1893	0.460354542	0.497771174	302083	676	1223	670	3	['PTGS1', 'KCNK3', 'AC003090.1']	['PTGS1', 'KCNK3', 'LINC01924', 'HS3ST5', 'AC003090.1', 'SLC14A2', 'FXYD4', 'SLPI', 'AKR1B1', 'AQP2']	0.6713939
Inner Medullary Collecting Duct Cell	4287	0.707710665	0.748497596	299528	837	1796	2491	2	['AC003090.1', 'HS3ST5']	['HDAC2-AS2', 'SLC14A2-AS1', 'AC003090.1', 'HS3ST5', 'CRAT37', 'GREB1L', 'LINC01924', 'CAPN8', 'PCDH7', 'KCNK3']	0.61813796
Descending Thin Limb Cell Type 1	4700	0.373556002	0.729166667	299731	221	4105	595	3	['JAG1', 'PROM1', 'PDXK']	['JAG1', 'ALDH1A2', 'RNF144B', 'PROM1', 'EVC', 'PDXK', 'SLC44A5', 'SIM2', 'FOXP2', 'PFKFB3']	0.2562604
Descending Thin Limb Cell Type 2	3130	0.470921986	0.67755102	301206	316	2466	664	2	['LRRC4C', 'AC003984.1']	['UNC5D', 'LRRC4C', 'AC003984.1', 'LINC01435', 'KCTD16', 'DOCK11', 'KLRG2', 'PHYHIPL', 'AQP1', 'ABCA13']	1
Degenerative Ascending Thin Limb Cell	1154	0.5	0.70855615	303389	109	889	265	3	['SH3GL3', 'RARRES2', 'AKR1B1']	['FCGBP', 'SH3GL3', 'SERPINA1', 'RARRES2', 'AKR1B1', 'SPOCK1', 'SCCPDH', 'CHL1', 'SLPI', 'CRYAB']	0.27732944
Ascending Thin Limb Cell	2230	0.582375479	0.651428571	301934	488	1318	912	2	['BCAS1', 'SH3GL3']	['BCAS1', 'FCGBP', 'ABCA4', 'SH3GL3', 'COL26A1', 'TMPRSS4', 'CLCNKA', 'CA8', 'SPOCK1', 'BCL6']	0.70704865
Descending Thin Limb Cell Type 3	1550	0.497864389	0.679417122	302926	176	1177	373	3	['RP11-133F8.2', 'KLRG2', 'COL12A1']	['RP11-133F8.2', 'LRRK2-DT', 'KLRG2', 'LINC02471', 'COL12A1', 'ABCA13', 'ABCA4', 'FAM169A', 'SH3GL3', 'SLC14A2']	0.70175993
Degenerative Proximal Tubule Epithelial Cell	25023	0.415874872	0.439993814	268766	10863	16488	8535	2	['ALDOB', 'GPX3']	['ALDOB', 'CUBN', 'PDZK1IP1', 'LRP2', 'GPX3', 'RAB11FIP3', 'CH507-528H12.1', 'CH507-513H4.1', 'SPP1', 'PEBP1']	0.29422933
Proximal Tubule Epithelial Cell Segment 1 / Segment 2	17623	0.550175267	0.617587848	282850	4179	10874	6749	2	['PRODH2', 'SLC22A6']	['PRODH2', 'SLC22A6', 'PAH', 'FTCD', 'ALDOB', 'SLC13A3', 'SLC5A12', 'MIOX', 'SLC16A9', 'ACSM2B']	1
Adaptive / Maladaptive / Repairing Proximal Tubule Epithelial Cell	26027	0.572283863	0.658687883	273563	5062	16258	9769	3	['CREB5', 'CDH6', 'ACSM2A']	['CREB5', 'CDH2', 'CDH6', 'TNFSF10', 'ACSM2A', 'ANPEP', 'ACSM2B', 'PIGR', 'LRP2', 'PTPRD']	0.4280179
Degenerative Medullary Thick Ascending Limb Cell	11109	0.559025466	0.600369914	290302	3241	6240	4869	3	['UMOD', 'SLC12A1', 'CH507-528H12.1']	['UMOD', 'SLC12A1', 'KNG1', 'APOO', 'LINGO1', 'CH507-528H12.1', 'ERBB4', 'SPP1', 'PEBP1', 'ATP1A1']	0.1671365
Degenerative Endothelial Cell	236	0.215517241	0.350877193	304379	37	216	20	3	['APOO', 'IGFBP5', 'EPAS1']	['APOO', 'IFITM3', 'IGFBP5', 'EPAS1', 'HLA-E', 'TIMP3', 'HLA-B', 'CH507-528H12.1', 'TMSB10', 'TMSB4X']	0.07736875
Degenerative Medullary Fibroblast	714	0.324400564	0.522727273	303854	84	622	92	3	['LTBP1', 'SLPI', 'KRT19']	['LTBP1', 'AKR1B1', 'SLPI', 'CRYAB', 'AQP2', 'KRT19', 'SOX5', 'S100A11', 'GSTP1', 'TMSB4X']	0.17531909
Classical Dendritic Cell	216	0.619469027	0.949152542	304433	3	160	56	2	['RP11-761N21.1', 'NCALD']	['RP11-761N21.1', 'SLC24A4', 'CCDC26', 'VAC14', 'NCALD', 'FLT3', 'WDFY4', 'HDAC9', 'IRF8', 'FNBP1']	0.8788517
Plasmacytoid Dendritic Cell	75	0.730593607	0.888888889	304573	4	43	32	1	['LINC01478']	['LINC01478', 'CUX2', 'ZFAT', 'BCL11A', 'NIBAN3', 'PLXNA4', 'PDE4B', 'AC023590.1', 'RUNX2', 'PTPRS']	1
Mast Cell	400	0.149006623	0.352941176	304219	33	382	18	2	['FOXP1', 'AKAP13']	['SMYD3', 'LRMDA', 'FOXP1', 'PKHD1', 'AKAP13', 'COBLL1', 'MECOM', 'ARID1B', 'FTX', 'PDE4D']	0.02232749
Schwann Cell / Neural	77	0.789473684	1	304575	0	44	33	2	['NRXN1', 'CDH19']	['NRXN1', 'CDH19', 'SCN7A', 'CADM2', 'ZNF536', 'NCAM1', 'NLGN4X', 'SLC35F1', 'NCAM2', 'NKAIN3']	1
Podocyte	2420	0.886394869	0.980988593	302202	30	872	1548	2	['PTPRQ', 'FMN2']	['PTPRQ', 'ADAMTS19', 'FMN2', 'RP11-550H2.2', 'NTNG1', 'PLCE1', 'NPAS3', 'PTPRO', 'PLA2R1', 'NPHS1']	1
Medullary Fibroblast	6138	0.791966841	0.908833522	298192	322	2928	3210	2	['MOXD1', 'HPSE2']	['SYT1', 'LSAMP', 'CLMP', 'ITGA11', 'MOXD1', 'HPSE2', 'TNC', 'DACH2', 'COL25A1', 'ATRNL1']	0.66818225
Cycling Myofibroblast	66	0.563380282	0.842105263	304583	3	50	16	3	['ADAMTS12', 'POLQ', 'KNL1']	['ADAMTS12', 'CENPK', 'POLQ', 'KNL1', 'CENPI', 'BRIP1', 'MELK', 'ATAD2', 'CIT', 'HELLS']	0.5942365
Myofibroblast	2054	0.348349189	0.655263158	302467	131	1805	249	2	['MICAL2', 'SULF1']	['COL6A3', 'COL5A1', 'MICAL2', 'LMOD1', 'SULF1', 'COL1A1', 'DMD', 'COL3A1', 'SORBS1', 'CARMN']	0.41280767
Adaptive / Maladaptive / Repairing Fibroblast	1516	0.497787611	0.599201065	302835	301	1066	450	2	['FLRT2', 'FBLN1']	['PRRX1', 'FLRT2', 'BOC', 'ESR1', 'FGF14', 'FBLN1', 'PDZRN4', 'ABI3BP', 'ADAMTSL3', 'NOX4']	0.83331525
Fibroblast	5591	0.503516898	0.592131809	297848	1213	3830	1761	2	['FBLN5', 'C7']	['FBLN5', 'ATRNL1', 'C7', 'SVEP1', 'CDH11', 'TSHZ2', 'NEGR1', 'LAMA2', 'NFASC', 'INPP4B']	0.36279625
Parietal Epithelial Cell	2417	0.55343164	0.790637191	302074	161	1809	608	2	['CFH', 'CLDN1']	['CFH', 'VCAM1', 'CLDN1', 'ALDH1A2', 'RAPGEF3', 'CCN2', 'RBFOX1', 'TSPAN5', 'SLIT3', 'FRMD4A']	0.68529344
Renin-positive Juxtaglomerular Granular Cell	106	0.756972112	0.767676768	304523	23	30	76	2	['REN', 'NTRK3']	['REN', 'WFDC1', 'SLC7A2', 'NTRK3', 'PIP5K1B', 'CACNB2', 'PDE10A', 'TRPM3', 'CD46', 'ZFHX3']	0.68775696
Vascular Smooth Muscle Cell / Pericyte	3449	0.531203138	0.705747126	300819	384	2528	921	2	['NOTCH3', 'CPE']	['NOTCH3', 'PDGFRB', 'TAGLN', 'BGN', 'CPE', 'ADIRF', 'CARMN', 'INPP4B', 'SLIT3', 'CACNA1C']	0.31540093
Mesangial Cell	458	0.388888889	0.715909091	304169	25	395	63	2	['PHTF2', 'PIP5K1B']	['PIEZO2', 'DAAM2', 'ROBO1', 'PHTF2', 'PDGFRB', 'PIP5K1B', 'SLCO3A1', 'EBF1', 'TRPM3', 'GATA3']	0.3976066
Vascular Smooth Muscle Cell	1233	0.589225589	0.875	303374	45	918	315	2	['ADRA1A', 'LDB3']	['ADRA1A', 'LDB3', 'KCNAB1', 'RGS6', 'KCNMA1', 'DGKG', 'PDZRN4', 'NTRK3', 'HPSE2', 'MYH11']	1
Cycling Mononuclear Phagocyte	215	0.401854714	0.481481481	304381	56	163	52	3	['MKI67', 'CENPF', 'SAMHD1']	['MKI67', 'HMGB2', 'DOCK10', 'TUBA1B', 'CENPF', 'SAMHD1', 'TOP2A', 'HLA-DPB1', 'SMC4', 'RUNX1']	0.20256512
M2 Macrophage	3533	0.644243471	0.804058339	300810	309	2265	1268	2	['CD163', 'MRC1']	['CD163', 'MRC1', 'F13A1', 'STAB1', 'SLCO2B1', 'TBXAS1', 'CTSB', 'SLC9A9', 'MS4A6A', 'RBPJ']	1
Afferent / Efferent Arteriole Endothelial Cell	1705	0.49153399	0.690941385	302773	174	1316	389	2	['LTBP4', 'RAMP2']	['LTBP4', 'SERPINE2', 'JAG2', 'RAMP2', 'GLUL', 'KCTD12', 'CLDN5', 'ABI3BP', 'ADAMTS6', 'AQP1']	1
Glomerular Capillary Endothelial Cell	3764	0.686442615	0.96388443	300843	45	2563	1201	2	['EHD3', 'CRHBP']	['EHD3', 'CRHBP', 'HECW2', 'BTNL9', 'CHRM3', 'PLAT', 'PLPP3', 'NRG3', 'EMCN', 'ITGA8']	1
Peritubular Capilary Endothelial Cell	9195	0.582849321	0.706660686	294149	1308	6044	3151	2	['PLVAP', 'SLCO2A1']	['PLVAP', 'CEACAM1', 'RAPGEF4', 'RAMP3', 'SLCO2A1', 'GRB10', 'ETS1', 'FLT1', 'TEK', 'PITPNC1']	0.41352108
Degenerative Peritubular Capilary Endothelial Cell	269	0.137299771	0.285714286	304353	30	257	12	5	['DHFR', 'FLT1', 'PTPRB', 'GPX3', 'EEF2']	['DHFR', 'FLT1', 'PTPRB', 'GPX3', 'EEF2', 'CH507-513H4.1', 'SPP1', 'PSAP', 'PTPRM', 'TMBIM6']	0.13169661
Descending Vasa Recta Endothelial Cell	4286	0.572282725	0.844094488	300168	198	3214	1072	2	['MCTP1', 'CDH13']	['SLC14A1', 'ENPP2', 'MCTP1', 'LEPR', 'CDH13', 'EXOC6', 'PALMD', 'ADAMTS6', 'CLDN5', 'AQP1']	0.90571374
Ascending Vasa Recta Endothelial Cell	5132	0.658020559	0.759310345	298822	698	2930	2202	2	['SEMA3D', 'PLVAP']	['GPM6A', 'SEMA3D', 'LINC02147', 'TLL1', 'MARCKS', 'PLVAP', 'PLAT', 'RAMP3', 'TFPI', 'TEK']	0.77575254
Cycling Endothelial Cell	125	0.263157895	0.523809524	304517	10	114	11	3	['RAMP3', 'ANKRD36C', 'EZH2']	['APOLD1', 'RAMP3', 'ANKRD36C', 'EZH2', 'RAPGEF5', 'NSD2', 'DIAPH3', 'CEP112', 'SMC4', 'EGFL7']	0.16802406
Lymphatic Endothelial Cell	463	0.664711632	0.971428571	304185	4	327	136	2	['MMRN1', 'CD36']	['MMRN1', 'TBX1', 'CCL21', 'SEMA3A', 'CD36', 'NRP2', 'ZNF521', 'LAMA4', 'SMAD1', 'RPS6KA2']	1
