## Supplementary Table 3 for "Discovery of optimal cell type classification marker genes from single cell RNA sequencing data"

clusterName	clusterSize	f_score	PPV	TN	FP	FN	TP	marker_count	NSForest_markers	binary_genes	onTarget
AT1.p	77	0.733333333	0.891891892	21662	4	44	33	2	['NYAP2', 'IQGAP3']	['NYAP2', 'IQGAP3', 'SH3TC2', 'KCNT2', 'ANLN', 'SH3RF2', 'DIAPH3', 'ST6GALNAC5', 'CLIC5', 'GPC5']	1
AT1-1	400	0.541666667	0.582758621	21222	121	231	169	2	['LINC01290', 'COL4A3']	['MYO16-AS1', 'LINC01290', 'NTM', 'SCEL', 'GPRC5D-AS1', 'COL4A3', 'ARHGEF26', 'ST6GALNAC5', 'AC027288.3', 'LAMA3']	0.38552505
AT1-2	400	0.731907895	0.87254902	21317	26	222	178	2	['AGER', 'SUSD2']	['TACSTD2', 'MYRF', 'SPOCK2', 'AGER', 'CEACAM6', 'SUSD2', 'LINC01290', 'AC027288.3', 'CLDN18', 'CAV1']	0.6297791
AT2.AT1	400	0.379537954	0.45320197	21232	111	308	92	4	['MALRD1', 'RAB27B', 'ANKRD29', 'AC112206.2']	['MALRD1', 'RAB27B', 'ANKRD29', 'SCEL', 'CLIC5', 'AC112206.2', 'AC027288.3', 'SHC3', 'GPC5', 'LAMA3']	0.26484045
Basal.SFTPB-2	121	0.505050505	0.681818182	21608	14	91	30	4	['AC013652.1', 'FRAS1', 'MFSD2A', 'TP63']	['KRT15', 'AC005165.1', 'AC013652.1', 'FRAS1', 'MFSD2A', 'TP63', 'RASSF6', 'TMEM163', 'ABCA3', 'ANOS1']	0.19156829
AT2-1	400	0.457746479	0.565217391	21263	80	296	104	2	['CCDC141', 'BMP1']	['LANCL1-AS1', 'CCDC141', 'BMP1', 'TTN', 'CACNA2D2', 'AC010998.1', 'TMEM163', 'ACOXL', 'ZNF385B', 'SNX25']	0.25767905
AT2-2	400	0.441810345	0.495967742	21218	125	277	123	2	['LRP2', 'PTGFR']	['RASGRF1', 'LRP2', 'SCN1A', 'SPRY4-AS1', 'MFSD2A', 'PTGFR', 'LAMP3', 'C4orf19', 'TMEM163', 'ABCA3']	0.396855
AT2.p	400	0.506284916	0.562015504	21230	113	255	145	2	['TK1', 'TOP2A']	['TK1', 'TOP2A', 'ANLN', 'BUB1B', 'MKI67', 'KIF18B', 'BRIP1', 'AC016205.1', 'NUSAP1', 'DIAPH3']	0.7464397
AT2.sig	400	0.539383562	0.65625	21277	66	274	126	3	['SFTA2', 'CTSH', 'NAPSA']	['SFTA2', 'SCD', 'SFTPD', 'LAMP3', 'CTSH', 'NAPSA', 'SLC34A2', 'ABCA3', 'SFTPA2', 'SFTPA1']	0.17959908
PreTBSC	400	0.535714286	0.698113208	21295	48	289	111	3	['SCGB1A1', 'NCKAP5', 'INPP4B']	['SCGB3A2', 'SCGB1A1', 'PTPRD', 'NCKAP5', 'ACOXL', 'INPP4B', 'MET', 'ARFGEF3', 'RAD51B', 'DAPK1']	0.09215867
TRBSC	400	0.432692308	0.509433962	21239	104	292	108	2	['SCGB3A2', 'CASC15']	['SCGB3A2', 'AC008537.1', 'ARHGAP42', 'CASC15', 'ITGA9', 'CLIC6', 'INPP4B', 'MET', 'BMPR1B', 'ARFGEF3']	0.18305928
AT0	400	0.463709677	0.547619048	21248	95	285	115	2	['HSD17B6', 'SCGB3A2']	['HSD17B6', 'MS4A15', 'CEACAM6', 'SCGB3A2', 'AC019117.1', 'SLC22A3', 'SLPI', 'CLIC6', 'C8orf34', 'GLCCI1']	0.42656082
AT0.AT2	400	0.338607595	0.362711864	21155	188	293	107	3	['HSD17B6', 'AGBL1', 'SLC22A3']	['HSD17B6', 'AGBL1', 'AC010998.1', 'AC019117.1', 'SLC22A3', 'ACOXL', 'ZNF385B', 'KIAA1324', 'ATP8A1', 'ST6GALNAC3']	0.1757202
MEC	112	0.775316456	0.960784314	21629	2	63	49	2	['PLD5', 'KRT17']	['LAMA1', 'PLD5', 'NTRK2', 'KRT17', 'MPPED2', 'KCNQ5', 'BOC', 'RBBP8', 'FHOD3', 'NTRK3']	1
Basal.SFTPB-1	400	0.545366795	0.710691824	21297	46	287	113	2	['CNTN6', 'TP63']	['IGFBP2', 'AC005165.1', 'FRAS1', 'GPC3', 'CNTN6', 'TP63', 'ABI3BP', 'ANOS1', 'CNTN4', 'XPR1']	0.24127498
Basal.p	95	0.577889447	0.884615385	21645	3	72	23	3	['KIF15', 'TMPRSS4', 'AC016205.1']	['KIF15', 'TMPRSS4', 'APOLD1', 'AC016205.1', 'BRIP1', 'NUSAP1', 'POLQ', 'DIAPH3', 'AC091057.6', 'MELK']	0.3194082
Basal	400	0.600358423	0.748603352	21298	45	266	134	2	['KRT15', 'TP63']	['KRT15', 'CLDN1', 'PTPRZ1', 'ABCC3', 'TP63', 'RASSF6', 'F3', 'BCL11A', 'NRG1', 'ANOS1']	0.5566006
Suprabasal	367	0.569409809	0.655502392	21304	72	230	137	3	['PTPRZ1', 'ADARB2', 'ABCA13']	['CCDC144NL-AS1', 'CLDN1', 'ITGA2', 'PTPRZ1', 'ADARB2', 'ABCA13', 'SEMA5A', 'EYA2', 'CHST9', 'EYA1']	0.19025807
Deuterosomal	84	0.853658537	0.918032787	21654	5	28	56	2	['CDC20B', 'FOXN4']	['CDC20B', 'FOXN4', 'DEUP1', 'SMIM35', 'CCNO', 'E2F7', 'CCDC171', 'STIL', 'RSPH9', 'CROCC2']	1
Ciliated-1	400	0.78313253	0.896551724	21319	24	192	208	2	['CCDC190', 'MUC16']	['CCDC190', 'GRM7', 'KIAA2012', 'NWD1', 'POU2AF1', 'MUC16', 'ASTN2', 'DNAH3', 'DNAH9', 'DCDC1']	0.70989203
Ciliated-2	400	0.740418118	0.909090909	21326	17	230	170	2	['PRMT8', 'CFAP299']	['PRMT8', 'FABP6', 'DNAH11', 'CFAP54', 'CFAP299', 'DNAH12', 'HYDIN', 'AGBL4', 'PACRG', 'RP1']	0.66912603
Goblet	210	0.631672598	0.806818182	21516	17	139	71	2	['MUC5B', 'TFF3']	['MUC5B', 'TFF3', 'LCN2', 'AGR2', 'CYP2F1', 'TSPAN8', 'WFDC2', 'RIMS1', 'BPIFB1', 'SCGB3A1']	1
Secretory-1	400	0.707614943	0.794354839	21292	51	203	197	2	['AC121764.1', 'B3GALT5']	['AC121764.1', 'B3GALT5', 'WNT5A', 'ADAMTSL1', 'TMEM45A', 'TLL1', 'CP', 'PROM1', 'BPIFB1', 'WNK2']	1
Secretory-2	400	0.418719212	0.444444444	21173	170	264	136	2	['AC007681.1', 'PLEKHS1']	['ERN2', 'AC007681.1', 'RIMS1', 'BPIFB1', 'PLEKHS1', 'WNK2', 'FYB2', 'PRSS23', 'SCGB3A1', 'SCGB1A1']	0.3038418
Ionocyte	17	0.95890411	1	21726	0	3	14	2	['DGKI', 'CLNK']	['LINC01187', 'DGKI', 'CLNK', 'PTGER3', 'CLCNKB', 'TMPRSS11E', 'KCNH1', 'STAP1', 'SLC35F3', 'GABRB2']	1
Serous	400	0.884670487	0.991967871	21341	2	153	247	2	['CCDC129', 'AC078923.1']	['CCDC129', 'AC078923.1', 'BARX2', 'LTF', 'ROCR', 'PKN2-AS1', 'AZGP1', 'SLC12A2', 'TNFRSF19', 'LYZ']	1
AM	400	0.36358811	0.369272237	21109	234	263	137	2	['CYP27A1', 'STAC']	['CYP27A1', 'MARCO', 'STAC', 'OLR1', 'GLDN', 'TFRC', 'PPARG', 'MSR1', 'SLC11A1', 'GPCPD1']	0.4511243
IVM	400	0.74669967	0.891625616	21321	22	219	181	2	['APOC1', 'C1QB']	['APOC1', 'C1QA', 'ACP5', 'C1QB', 'FABP4', 'CD68', 'INHBA', 'GLDN', 'MARCO', 'PPARG']	1
iMON	400	0.713028169	0.880434783	21321	22	238	162	2	['VCAN', 'NAIP']	['VCAN', 'IL1R2', 'ADAMTS2', 'NAIP', 'LDLRAD3', 'MAP2K1', 'AOAH', 'AGFG1', 'MARCH1', 'RIPOR2']	0.61908185
pMON	400	0.532608696	0.753846154	21311	32	302	98	3	['FCN1', 'COTL1', 'TNFRSF1B']	['FCN1', 'ADGRE2', 'FGD2', 'COTL1', 'PIK3AP1', 'TNFRSF1B', 'CTSS', 'FAM49A', 'HCK', 'AOAH']	0.681901
Macroph.p	400	0.453172205	0.519480519	21232	111	280	120	2	['BUB1B', 'KIF18B']	['ASPM', 'CENPF', 'GTSE1', 'BUB1B', 'KIF18B', 'MKI67', 'KIF15', 'ANLN', 'POLQ', 'CIT']	0.39759952
DC	400	0.498511905	0.56779661	21241	102	266	134	2	['CSF2RA', 'CIITA']	['CD86', 'CPVL', 'HLA-DPB1', 'CSF2RA', 'CIITA', 'HDAC9', 'ATP8B4', 'MARCH1', 'SLC8A1', 'RAB31']	0.45061564
IM	400	0.602367688	0.667953668	21257	86	227	173	1	['F13A1']	['MERTK', 'F13A1', 'STAB1', 'CD163', 'ME1', 'SLC1A3', 'AP2A2', 'SLCO2B1', 'RGL1', 'MRC1']	0.7708398
Plasma	400	0.766666667	0.92	21327	16	216	184	1	['IGKC']	['IGKC', 'JCHAIN', 'MZB1', 'IGHA1', 'IFNG-AS1', 'PDK1', 'HSP90B1', 'HERPUD1', 'TP53INP1', 'DENND5B']	1
B	400	0.842741935	0.995238095	21342	1	191	209	2	['PAX5', 'BANK1']	['PAX5', 'BLK', 'MS4A1', 'FCRL1', 'BANK1', 'GNG7', 'RCSD1', 'RALGPS2', 'BCL11A', 'OSBPL10']	0.91149306
NK	400	0.737288136	0.892307692	21322	21	226	174	2	['KLRD1', 'SAMD3']	['GNLY', 'KLRD1', 'PRF1', 'SAMD3', 'NKG7', 'MYBL1', 'PYHIN1', 'TXK', 'CD247', 'STAT4']	1
CD4.T	400	0.537330317	0.555555556	21191	152	210	190	2	['CAMK4', 'BCL11B']	['OXNAD1', 'RUNX2', 'IL7R', 'CAMK4', 'BCL11B', 'ITK', 'THEMIS', 'CD96', 'CD247', 'SLFN12L']	0.54170537
CD8.T	400	0.43361244	0.455974843	21170	173	255	145	2	['LINC01934', 'THEMIS']	['LINC01934', 'THEMIS', 'CAMK4', 'BCL11B', 'ITK', 'CD96', 'SLFN12L', 'CD247', 'SKAP1', 'RPS27A']	0.7514594
Baso.Mast	400	0.871559633	0.904761905	21311	32	96	304	1	['CDK15']	['CDK15', 'SLC8A3', 'CPA3', 'RGS13', 'MS4A2', 'SLC18A2', 'TPSB2', 'HPGDS', 'GRAP2', 'KIAA1549']	1
Neu.activ	400	0.630040323	0.844594595	21320	23	275	125	2	['PADI4', 'SLC25A37']	['PADI4', 'NCF1', 'SLC25A37', 'GLT1D1', 'XPO6', 'DYSF', 'IL1R2', 'SORL1', 'RNF24', 'BCL6']	0.7373802
Neutrophil	400	0.669378698	0.760504202	21286	57	219	181	1	['AC099489.1']	['AC099489.1', 'GLT1D1', 'SLC25A37', 'IL1R2', 'SORL1', 'IL1R1', 'LITAF', 'CSF3R', 'RIPOR2', 'NAMPT']	1
Neu.degran	251	0.536585366	0.725274725	21467	25	185	66	2	['PRAM1', 'ATP8B4']	['S100A8', 'EMB', 'PRAM1', 'ATP8B4', 'CSGALNACT1', 'ABCA13', 'TNFAIP8', 'B4GALT5', 'RAB27A', 'BAZ1A']	0.27917096
Neu.p	75	0.598802395	0.869565217	21665	3	55	20	2	['ATP8B4', 'AC091057.6']	['MS4A3', 'VRK1', 'ATP8B4', 'CSGALNACT1', 'AC016205.1', 'AC091057.6', 'KNL1', 'POLQ', 'ABCA13', 'LINC01572']	0.2932251
LEC	400	0.748069498	0.974842767	21339	4	245	155	2	['MMRN1', 'RELN']	['MMRN1', 'TBX1', 'PROX1', 'SEMA3D', 'RELN', 'SMAD1', 'PGM5', 'PKHD1L1', 'SEMA3A', 'CD36']	1
AEC	400	0.680851064	0.948148148	21336	7	272	128	2	['DKK2', 'EFNB2']	['DKK2', 'GJA5', 'CPAMD8', 'EFNB2', 'ST8SIA6', 'GFOD1', 'SMAD6', 'PTPRB', 'THSD7A', 'EXOC6']	0.79098433
PVEC	400	0.652173913	0.818181818	21311	32	256	144	2	['PKHD1L1', 'HDAC9']	['ACKR1', 'TMEM178B', 'FAM155A', 'PKHD1L1', 'ADGRG6', 'HDAC9', 'TMTC1', 'ANO2', 'VWF', 'PRSS23']	0.3601163
SVEC	400	0.690883191	0.772908367	21286	57	206	194	2	['CXorf36', 'ZNF385D']	['PLVAP', 'ABCB1', 'NR5A2', 'ADGRL4', 'CXorf36', 'ZNF385D', 'EMCN', 'MYRIP', 'CYYR1', 'HSPG2']	0.5082224
CAP2	400	0.677884615	0.88125	21324	19	259	141	2	['HPGD', 'KALRN']	['EDNRB', 'PLCXD3', 'HPGD', 'EMCN', 'TBX2', 'KALRN', 'AQP1', 'ADGRL2', 'NCALD', 'HLA-E']	0.48961806
CAP1.l2	400	0.580357143	0.838709677	21323	20	296	104	3	['WARS', 'IFI44L', 'TNFSF10']	['WARS', 'GBP4', 'IFI44L', 'STAT1', 'TNFSF10', 'GRAPL', 'HLA-DRB1', 'HLA-C', 'VWF', 'LDB2']	1
CAP1	400	0.507028112	0.677852349	21295	48	299	101	3	['SLC6A4', 'IL7R', 'BTNL9']	['SLC6A4', 'CD109', 'FCN3', 'IL7R', 'BTNL9', 'VIPR1', 'SMAD6', 'SLCO2A1', 'CALCRL', 'LDB2']	0.44137424
CAP1.l1	400	0.486453202	0.766990291	21319	24	321	79	2	['CX3CL1', 'SERPINE1']	['CX3CL1', 'PODXL', 'SERPINE1', 'IRAK2', 'NAV1', 'GBE1', 'CLIC4', 'PLEKHG1', 'PECAM1', 'COL4A2']	1
PNEC	334	0.67551963	0.879699248	21393	16	217	117	1	['NRG1']	['NRG1', 'NEGR1', 'TOX', 'PRKD1', 'TSC22D1', 'MEIS2', 'DLG2', 'NBEA', 'SDK1', 'CCSER1']	0.14816104
AF1-1	400	0.598958333	0.821428571	21318	25	285	115	2	['ADRA1A', 'NKD1']	['ADRA1A', 'ITGA8', 'GRIA1', 'ROBO2', 'NKD1', 'SCN7A', 'GALNT17', 'CACNA1D', 'AC092691.1', 'LSAMP']	0.5627927
AF1-2	400	0.67679558	0.748091603	21277	66	204	196	2	['COL6A3', 'NTNG1']	['COL6A3', 'GRIK4', 'PHACTR3', 'NCAM2', 'NTNG1', 'BMP5', 'PIEZO2', 'CCDC102B', 'A2M', 'SGIP1']	1
AF2	400	0.499031008	0.651898734	21288	55	297	103	2	['DCLK1', 'DCN']	['ABCA10', 'DCLK1', 'ABCA8', 'PRRX1', 'PTGIS', 'DCN', 'FBLN1', 'ABCA9', 'ABCA6', 'LAMA2']	0.60008883
FB.subpl	400	0.692231076	0.920529801	21331	12	261	139	2	['NR4A3', 'GFPT2']	['MEDAG', 'TWIST2', 'UAP1', 'NR4A3', 'NR4A1', 'GFPT2', 'FGFR1', 'ZNF331', 'AKAP12', 'ATP1B3']	0.872237
Pericyte	400	0.842476489	0.98173516	21339	4	185	215	2	['LAMC3', 'KCNK3']	['LAMC3', 'KCNK3', 'BGN', 'PDGFRB', 'GUCY1A2', 'GJC1', 'TBX5', 'RGN', 'CSPG4', 'AFF2']	1
Neural	400	0.730830671	0.85915493	21313	30	217	183	1	['SORCS1']	['SORCS1', 'NRXN1', 'SCN7A', 'ADGRB3', 'NRXN3', 'SAMHD1', 'EHBP1', 'FOXO1', 'STARD13', 'DST']	1
SCMF	400	0.63221709	0.657657658	21229	114	181	219	1	['ITGBL1']	['ITGBL1', 'IGFBP5', 'CFH', 'KCNT2', 'TLN2', 'GALNT17', 'ELN', 'LAMA2', 'FGF14', 'PAG1']	1
ASMC	400	0.712579618	0.836448598	21308	35	221	179	1	['HS6ST3']	['HS6ST3', 'PRUNE2', 'HPSE2', 'BRINP3', 'PLXNA4', 'MYOCD', 'ZNF385D', 'SYNPO2', 'LMOD1', 'MYH11']	1
VSMC	400	0.709459459	0.857142857	21315	28	232	168	2	['ADGRL3', 'LMOD1']	['ADGRL3', 'KCNAB1', 'NTRK3', 'MYOCD', 'PDE3A', 'LMOD1', 'ACTA2', 'MYH11', 'RCAN2', 'SYNPO2']	0.6844518
