## Supplementary Table 4 for "Discovery of optimal cell type classification marker genes from single cell RNA sequencing data"

clusterName	clusterSize	f_score	PPV	TN	FP	FN	TP	marker_count	NSForest_markers	binary_genes	onTarget
AT1	800	0.740740741	0.915531335	20912	31	464	336	2	['LINC01290', 'SCEL']	['AGER', 'LINC01290', 'MAP2', 'ST6GALNAC5', 'GPRC5D-AS1', 'SCEL', 'ANKRD29', 'ARHGEF26', 'CAV1', 'AC027288.3']	0.6153826
AT1.p	77	0.733333333	0.891891892	21662	4	44	33	2	['NYAP2', 'IQGAP3']	['NYAP2', 'IQGAP3', 'CACNG4', 'SH3TC2', 'KCNT2', 'SH3RF2', 'ANLN', 'ST6GALNAC5', 'DIAPH3', 'GPC5']	1
AT2.AT1	400	0.379537954	0.45320197	21232	111	308	92	4	['MALRD1', 'RAB27B', 'ANKRD29', 'AC112206.2']	['MALRD1', 'RAB27B', 'ANKRD29', 'AC027288.3', 'SCEL', 'AC112206.2', 'SHC3', 'GPC5', 'ITGB6', 'LAMA3']	0.30803502
RAS.AT2	400	0.338607595	0.362711864	21155	188	293	107	3	['HSD17B6', 'AGBL1', 'SLC22A3']	['HSD17B6', 'AGBL1', 'AC010998.1', 'AC019117.1', 'SLC22A3', 'ACOXL', 'ZNF385B', 'KIAA1324', 'ATP8A1', 'ST6GALNAC3']	0.26522177
AT2.p	400	0.506284916	0.562015504	21230	113	255	145	2	['TK1', 'TOP2A']	['TK1', 'TOP2A', 'ANLN', 'CENPK', 'KIF18B', 'MKI67', 'BRIP1', 'AC016205.1', 'NUSAP1', 'DIAPH3']	0.7464397
AT2	800	0.558928571	0.626	20756	187	487	313	3	['PTGFR', 'TMEM163', 'AC010998.1']	['PTGFR', 'BMP1', 'LAMP3', 'TMEM163', 'AC010998.1', 'ABCA3', 'ACOXL', 'ZNF385B', 'SNX25', 'LRRK2']	0.25383633
AT2.sig	400	0.516211604	0.626943005	21271	72	279	121	3	['SFTA2', 'NPC2', 'LAMP3']	['SFTA2', 'SCD', 'HHIP', 'SFTPD', 'NPC2', 'LAMP3', 'CTSH', 'NAPSA', 'SLC34A2', 'SFTPA2']	0.3378058
Basal.SFTPB	521	0.56846473	0.801169591	21188	34	384	137	3	['FRAS1', 'CNTN6', 'TP63']	['AC005165.1', 'IGFBP2', 'FRAS1', 'CNTN6', 'TP63', 'ABI3BP', 'ANOS1', 'DAPK2', 'CNTN4', 'CACHD1']	0.2904872
RAS	1200	0.714980545	0.936305732	20513	30	759	441	2	['SCGB3A2', 'ACOXL']	['SCGB3A2', 'CLIC6', 'SCNN1B', 'ITGA9', 'ACOXL', 'ARHGAP42', 'GPRC5A', 'PLCL1', 'MET', 'DAPK1']	0.4665387
Ciliated	800	0.871886121	0.914463453	20888	55	212	588	2	['DNAH11', 'CFAP299']	['CDHR3', 'DNAH11', 'DCDC1', 'CFAP54', 'DNAH9', 'CFAP299', 'DNAAF1', 'DNAH12', 'HYDIN', 'DNAH3']	0.52144885
Deuterosomal	84	0.853658537	0.918032787	21654	5	28	56	2	['CDC20B', 'FOXN4']	['CDC20B', 'FOXN4', 'DEUP1', 'CCDC171', 'CCNO', 'SMIM35', 'E2F7', 'KIF24', 'STIL', 'RSPH9']	1
Basal.p	95	0.603015075	0.923076923	21646	2	71	24	3	['TMPRSS4', 'APOLD1', 'POLQ']	['KIF15', 'TMPRSS4', 'APOLD1', 'AC016205.1', 'NUSAP1', 'POLQ', 'DIAPH3', 'LINC00511', 'AC091057.6', 'MELK']	0.28902593
Basal	400	0.600358423	0.748603352	21298	45	266	134	2	['KRT15', 'TP63']	['KRT15', 'PTPRZ1', 'F3', 'TP63', 'CLDN1', 'ABCC3', 'RASSF6', 'BCL11A', 'NRG1', 'ANOS1']	0.67816484
Suprabasal	367	0.569620253	0.709090909	21328	48	250	117	3	['SEMA3A', 'PTPRZ1', 'ADARB2']	['CCDC144NL-AS1', 'SEMA3A', 'CLDN1', 'TMPRSS4', 'PTPRZ1', 'ADARB2', 'ABCA13', 'SEMA5A', 'CHST9', 'NTN1']	0.40454158
Goblet	210	0.631672598	0.806818182	21516	17	139	71	2	['MUC5B', 'TFF3']	['MUC5B', 'TFF3', 'LCN2', 'CYP2F1', 'AGR2', 'TSPAN8', 'TSPAN1', 'WFDC2', 'RIMS1', 'BPIFB1']	1
Secretory	800	0.605497771	0.689217759	20796	147	474	326	2	['AC007681.1', 'ERN2']	['AC007681.1', 'ERN2', 'CP', 'TMEM45A', 'RIMS1', 'TLL1', 'BPIFB1', 'WNK2', 'PLEKHS1', 'SCGB3A1']	0.5313386
Ionocyte	17	0.95890411	1	21726	0	3	14	2	['DGKI', 'CLNK']	['DGKI', 'LINC01187', 'CLNK', 'CLCNKB', 'PTGER3', 'STAP1', 'TMPRSS11E', 'KCNH1', 'SLC35F3', 'ATP6V1C2']	1
Serous	400	0.884670487	0.991967871	21341	2	153	247	2	['AC078923.1', 'CCDC129']	['AC078923.1', 'CCDC129', 'BARX2', 'LTF', 'ROCR', 'AZGP1', 'PKN2-AS1', 'SLC12A2', 'AC020656.1', 'TNFRSF19']	1
AM	400	0.392206478	0.393401015	21104	239	245	155	2	['STAC', 'PPARG']	['CYP27A1', 'STAC', 'MARCO', 'OLR1', 'TFRC', 'PPARG', 'MSR1', 'SLC11A1', 'GPCPD1', 'CCDC88A']	0.4206605
IVM	400	0.74669967	0.891625616	21321	22	219	181	2	['APOC1', 'C1QB']	['APOC1', 'C1QB', 'FABP4', 'ACP5', 'C1QA', 'VSIG4', 'INHBA', 'CD68', 'GLDN', 'MARCO']	1
iMON	400	0.713028169	0.880434783	21321	22	238	162	2	['VCAN', 'NAIP']	['VCAN', 'IL1R2', 'ADAMTS2', 'NAIP', 'MAP2K1', 'AOAH', 'KYNU', 'MARCH1', 'RIPOR2', 'TBXAS1']	0.6283674
pMON	400	0.491573034	0.628742515	21281	62	295	105	3	['ADGRE2', 'FCN1', 'COTL1']	['ADGRE2', 'FCN1', 'FGD2', 'COTL1', 'PIK3AP1', 'CHST15', 'TNFRSF1B', 'HCK', 'CTSS', 'STK10']	1
Macroph.p	400	0.453172205	0.519480519	21232	111	280	120	2	['BUB1B', 'KIF18B']	['ASPM', 'CENPF', 'GTSE1', 'BUB1B', 'KIF18B', 'MKI67', 'KIF15', 'ANLN', 'POLQ', 'CIT']	0.39759952
DC	400	0.498511905	0.56779661	21241	102	266	134	2	['CSF2RA', 'CIITA']	['CD86', 'CPVL', 'HLA-DPB1', 'CSF2RA', 'CIITA', 'ATP8B4', 'HDAC9', 'MARCH1', 'SLC8A1', 'RAB31']	0.45061564
IM	400	0.602367688	0.667953668	21257	86	227	173	1	['F13A1']	['MERTK', 'F13A1', 'ME1', 'STAB1', 'CD163', 'SLC1A3', 'AP2A2', 'RGL1', 'SLCO2B1', 'PDGFC']	0.7708398
Plasma	400	0.766666667	0.92	21327	16	216	184	1	['IGKC']	['IGKC', 'JCHAIN', 'MZB1', 'IGHA1', 'IFNG-AS1', 'PDK1', 'HSP90B1', 'HERPUD1', 'TP53INP1', 'TENT5C']	1
B	400	0.842741935	0.995238095	21342	1	191	209	2	['PAX5', 'BANK1']	['PAX5', 'BLK', 'MS4A1', 'FCRL1', 'BANK1', 'GNG7', 'RALGPS2', 'RCSD1', 'BCL11A', 'IKZF3']	0.91149306
NK	400	0.737288136	0.892307692	21322	21	226	174	2	['KLRD1', 'SAMD3']	['GNLY', 'KLRD1', 'PRF1', 'NKG7', 'SAMD3', 'MYBL1', 'PYHIN1', 'TXK', 'CD247', 'STAT4']	1
CD4.T	400	0.537330317	0.555555556	21191	152	210	190	2	['CAMK4', 'BCL11B']	['OXNAD1', 'RUNX2', 'IL7R', 'CAMK4', 'BCL11B', 'ITK', 'THEMIS', 'CD96', 'CD247', 'SLFN12L']	0.54170537
CD8.T	400	0.43361244	0.455974843	21170	173	255	145	2	['LINC01934', 'THEMIS']	['LINC01934', 'THEMIS', 'CAMK4', 'ITK', 'BCL11B', 'CD96', 'SLFN12L', 'CD247', 'RPS27A', 'SKAP1']	0.7514594
Baso.Mast	400	0.871559633	0.904761905	21311	32	96	304	1	['CDK15']	['CDK15', 'SLC8A3', 'CPA3', 'SLC18A2', 'MS4A2', 'RGS13', 'TPSB2', 'GRAP2', 'HPGDS', 'KIAA1549']	1
Neu.p	75	0.474860335	0.653846154	21659	9	58	17	2	['MS4A3', 'CSGALNACT1']	['MS4A3', 'VRK1', 'ATP8B4', 'CSGALNACT1', 'AC016205.1', 'ABCA13', 'AC091057.6', 'KNL1', 'POLQ', 'TNFAIP8']	0.7090329
Neutrophil	1051	0.699491989	0.949602122	20673	19	693	358	2	['SLC25A37', 'IL1R2']	['GLT1D1', 'SLC25A37', 'XPO6', 'IL1R2', 'DYSF', 'SORL1', 'RNF24', 'BCL6', 'CSF3R', 'MAPK14']	0.83042395
LEC	400	0.748069498	0.974842767	21339	4	245	155	2	['MMRN1', 'RELN']	['MMRN1', 'TBX1', 'PROX1', 'SEMA3D', 'RELN', 'SMAD1', 'PGM5', 'SEMA3A', 'PKHD1L1', 'CD36']	1
CAP2	400	0.668819188	0.847953216	21317	26	255	145	2	['EDNRB', 'FENDRR']	['EDNRB', 'PLCXD3', 'HPGD', 'FENDRR', 'EMCN', 'HECW2', 'AQP1', 'KALRN', 'ADGRL2', 'NCALD']	0.72559285
PVEC	400	0.648854962	0.839506173	21317	26	264	136	2	['TMEM178B', 'PKHD1L1']	['ACKR1', 'TMEM178B', 'FAM155A', 'PKHD1L1', 'ADGRG6', 'SAMD5', 'IL1R1', 'HDAC9', 'ANO2', 'VWF']	0.7061154
SVEC	400	0.58984375	0.686363636	21274	69	249	151	2	['ABCB1', 'CXorf36']	['PLVAP', 'ABCB1', 'ADGRL4', 'NR5A2', 'SNTG2', 'CXorf36', 'ZNF385D', 'EMCN', 'CYYR1', 'MYRIP']	0.76935995
AEC	400	0.680851064	0.948148148	21336	7	272	128	2	['DKK2', 'EFNB2']	['DKK2', 'GJA5', 'EFNB2', 'CPAMD8', 'ST8SIA6', 'GFOD1', 'SMAD6', 'PTPRB', 'THSD7A', 'EXOC6']	1
CAP1	1200	0.550049554	0.626234133	20278	265	756	444	2	['FCN3', 'FENDRR']	['FCN3', 'NAV1', 'FENDRR', 'RAPGEF4', 'TEK', 'SMAD6', 'VWF', 'PTPRB', 'ADGRL2', 'LDB2']	0.67820704
Neural	400	0.730830671	0.85915493	21313	30	217	183	1	['SORCS1']	['SORCS1', 'NRXN1', 'SCN7A', 'ADGRB3', 'NRXN3', 'SAMHD1', 'EHBP1', 'STARD13', 'FOXO1', 'DLC1']	1
PNEC	334	0.67551963	0.879699248	21393	16	217	117	1	['NRG1']	['NRG1', 'NEGR1', 'TSC22D1', 'TOX', 'MEIS2', 'NBEA', 'DLG2', 'SDK1', 'CCSER1', 'NEBL']	0.19584668
MEC	112	0.775316456	0.960784314	21629	2	63	49	2	['PLD5', 'KRT17']	['LAMA1', 'PLD5', 'NTRK2', 'KRT17', 'MPPED2', 'RBBP8', 'KCNQ5', 'BOC', 'FHOD3', 'NTRK3']	1
ASMC	400	0.712579618	0.836448598	21308	35	221	179	1	['HS6ST3']	['HS6ST3', 'PRUNE2', 'HPSE2', 'BRINP3', 'PLXNA4', 'MYOCD', 'ZNF385D', 'SYNPO2', 'LMOD1', 'MYH11']	1
VSMC	400	0.709459459	0.857142857	21315	28	232	168	2	['ADGRL3', 'LMOD1']	['ADGRL3', 'KCNAB1', 'NTRK3', 'MYOCD', 'PDE3A', 'LMOD1', 'ACTA2', 'MYH11', 'RCAN2', 'SYNPO2']	0.6844518
Pericyte	400	0.842476489	0.98173516	21339	4	185	215	2	['LAMC3', 'KCNK3']	['LAMC3', 'KCNK3', 'PDGFRB', 'GUCY1A2', 'GJC1', 'BGN', 'TBX5', 'TRPC6', 'RGN', 'CSPG4']	1
AF2	400	0.499031008	0.651898734	21288	55	297	103	2	['DCLK1', 'DCN']	['ABCA10', 'PRRX1', 'ABCA8', 'DCLK1', 'DCN', 'PTGIS', 'FBLN1', 'ABCA9', 'ABCA6', 'LAMA2']	0.63187575
FB.subpl	400	0.627962085	0.954954955	21338	5	294	106	2	['TWIST2', 'NR4A3']	['TWIST2', 'MEDAG', 'UAP1', 'NR4A3', 'NR4A1', 'ADAMTS15', 'GFPT2', 'AKAP12', 'FGFR1', 'ZNF331']	1
AF1	800	0.685634328	0.875	20901	42	506	294	2	['ITGA8', 'GRIA1']	['ITGA8', 'ADRA1A', 'GRIA1', 'ADAMTS12', 'ROBO2', 'A2M', 'ADGRB3', 'PLEKHH2', 'CACNA1D', 'RYR2']	1
SCMF	400	0.63221709	0.657657658	21229	114	181	219	1	['ITGBL1']	['ITGBL1', 'CFH', 'IGFBP5', 'KCNT2', 'TLN2', 'GALNT17', 'ELN', 'FGF14', 'LAMA2', 'PAG1']	1
