## Supplementary Table 5 for "Discovery of optimal cell type classification marker genes from single cell RNA sequencing data"

clusterName	clusterSize	f_score	PPV	TN	FP	FN	TP	marker_count	NSForest_markers	binary_genes	onTarget
AT1	800	0.740740741	0.915531335	20912	31	464	336	2	['LINC01290', 'SCEL']	['AGER', 'LINC01290', 'MAP2', 'ST6GALNAC5', 'GPRC5D-AS1', 'SCEL', 'ANKRD29', 'ARHGEF26', 'CAV1', 'AC027288.3']	0.6153826
AT1.p	77	0.733333333	0.891891892	21662	4	44	33	2	['NYAP2', 'IQGAP3']	['NYAP2', 'IQGAP3', 'SH3TC2', 'TPX2', 'CACNG4', 'SH3RF2', 'ANLN', 'ST6GALNAC5', 'CLIC5', 'DIAPH3']	1
RAS	1200	0.714980545	0.936305732	20513	30	759	441	2	['SCGB3A2', 'ACOXL']	['SCGB3A2', 'CLIC6', 'PIGR', 'ITGA9', 'ACOXL', 'ARHGAP42', 'GPRC5A', 'MET', 'PLCL1', 'MAGI3']	0.48344794
AT2.p	400	0.506284916	0.562015504	21230	113	255	145	2	['TK1', 'TOP2A']	['TK1', 'TOP2A', 'ANLN', 'BUB1B', 'GTSE1', 'KIF15', 'KIF18B', 'BRIP1', 'AC016205.1', 'NUSAP1']	0.7464397
AT2	1200	0.680555556	0.753846154	20351	192	612	588	2	['TMEM163', 'ABCA3']	['SCN1A', 'PTGFR', 'BMP1', 'LAMP3', 'TMEM163', 'ABCA3', 'SFTPA2', 'ACOXL', 'ZNF385B', 'SNX25']	0.30160567
AT2.AT1	400	0.456484642	0.554404145	21257	86	293	107	4	['RAB27B', 'ANKRD29', 'SHC3', 'SCEL']	['MALRD1', 'RAB27B', 'ANKRD29', 'SHC3', 'AC027288.3', 'SCEL', 'CLIC5', 'AC112206.2', 'GPC5', 'ARHGAP44']	0.30103302
RAS.AT2	400	0.384980989	0.496932515	21261	82	319	81	3	['HSD17B6', 'AGBL1', 'KIAA1324']	['HSD17B6', 'SORCS2', 'AGBL1', 'AC010998.1', 'AC019117.1', 'KIAA1324', 'SLC22A3', 'ACOXL', 'ZNF385B', 'ATP8A1']	0.3627085
Ciliated	884	0.942144374	0.984743412	20848	11	174	710	2	['CFAP299', 'DNAAF1']	['CFAP299', 'DNAH12', 'DNAAF1', 'DNAH9', 'CFAP54', 'DCDC1', 'HYDIN', 'CFAP46', 'DNAH7', 'DNAH11']	1
Ionocyte	17	0.95890411	1	21726	0	3	14	2	['DGKI', 'CLNK']	['LINC01187', 'DGKI', 'CLNK', 'PTGER3', 'TMPRSS11E', 'CLCNKB', 'KCNH1', 'STAP1', 'SLC35F3', 'ASIC2']	1
Serous	400	0.884670487	0.991967871	21341	2	153	247	2	['CCDC129', 'AC078923.1']	['CCDC129', 'BARX2', 'AC078923.1', 'LTF', 'SLC12A2', 'ROCR', 'PKN2-AS1', 'AZGP1', 'LINC02568', 'TNFRSF19']	1
Secretory	1010	0.69222762	0.852564103	20664	69	611	399	2	['ERN2', 'AC007681.1']	['RIMS1', 'CP', 'ERN2', 'AC007681.1', 'TMEM45A', 'WFDC2', 'PLEKHS1', 'BPIFB1', 'WNK2', 'ADAM28']	1
Basal	1288	0.682286303	0.816640986	20336	119	758	530	2	['TP63', 'SRGAP3']	['TP63', 'CLDN1', 'COL4A5', 'ANOS1', 'SRGAP3', 'EYA1', 'EYA2', 'CHST9', 'SEMA5A', 'NTN1']	0.36643955
Basal.p	95	0.577889447	0.884615385	21645	3	72	23	3	['TMPRSS4', 'KIF15', 'AC016205.1']	['TMPRSS4', 'KIF15', 'LINC00511', 'ATAD2', 'APOLD1', 'AC016205.1', 'MELK', 'NUSAP1', 'SRGAP3', 'POLQ']	0.40092096
AM	400	0.36358811	0.369272237	21109	234	263	137	2	['CYP27A1', 'STAC']	['CYP27A1', 'MARCO', 'STAC', 'OLR1', 'TFRC', 'GLDN', 'PPARG', 'MSR1', 'SLC11A1', 'GPCPD1']	0.4511243
IVM	400	0.76984127	0.902325581	21322	21	206	194	2	['C1QB', 'INHBA']	['APOC1', 'C1QB', 'C1QA', 'ACP5', 'CD68', 'INHBA', 'FABP4', 'GLDN', 'MARCO', 'PPARG']	1
iMON	400	0.713028169	0.880434783	21321	22	238	162	2	['VCAN', 'NAIP']	['VCAN', 'IL1R2', 'ADAMTS2', 'NAIP', 'LDLRAD3', 'MAP2K1', 'AOAH', 'AGFG1', 'MARCH1', 'RIPOR2']	0.6283674
pMON	400	0.504464286	0.627777778	21276	67	287	113	2	['FCN1', 'POU2F2']	['FCN1', 'ADGRE2', 'FGD2', 'PIK3AP1', 'POU2F2', 'TNFRSF1B', 'HCK', 'CTSS', 'DMXL2', 'KYNU']	0.72781795
Macroph.p	400	0.453172205	0.519480519	21232	111	280	120	2	['BUB1B', 'KIF18B']	['ASPM', 'CENPF', 'GTSE1', 'BUB1B', 'KIF18B', 'MKI67', 'ANLN', 'CENPI', 'MELK', 'POLQ']	0.39759952
DC	400	0.498511905	0.56779661	21241	102	266	134	2	['CSF2RA', 'CIITA']	['CD86', 'CPVL', 'HLA-DPB1', 'CSF2RA', 'CIITA', 'ATP8B4', 'HDAC9', 'MARCH1', 'SLC8A1', 'RAB31']	0.45061564
IM	400	0.602367688	0.667953668	21257	86	227	173	1	['F13A1']	['MERTK', 'F13A1', 'ME1', 'STAB1', 'CD163', 'RGL1', 'SLC1A3', 'AP2A2', 'SLCO2B1', 'PDGFC']	0.7708398
Plasma	400	0.766666667	0.92	21327	16	216	184	1	['IGKC']	['IGKC', 'JCHAIN', 'MZB1', 'IGHA1', 'IFNG-AS1', 'PDK1', 'HSP90B1', 'HERPUD1', 'TENT5C', 'POU2AF1']	1
B	400	0.842741935	0.995238095	21342	1	191	209	2	['PAX5', 'BANK1']	['BLK', 'PAX5', 'MS4A1', 'FCRL1', 'BANK1', 'BCL11A', 'GNG7', 'RALGPS2', 'RCSD1', 'OSBPL10']	0.91149306
NK	400	0.737288136	0.892307692	21322	21	226	174	2	['KLRD1', 'SAMD3']	['GNLY', 'PRF1', 'KLRD1', 'SAMD3', 'NKG7', 'MYBL1', 'PYHIN1', 'TXK', 'CD247', 'STAT4']	1
CD4.T	400	0.537330317	0.555555556	21191	152	210	190	2	['CAMK4', 'BCL11B']	['OXNAD1', 'RUNX2', 'IL7R', 'CAMK4', 'BCL11B', 'ITK', 'THEMIS', 'CD96', 'CD247', 'ETS1']	0.54170537
CD8.T	400	0.44921875	0.522727273	21238	105	285	115	2	['THEMIS', 'RPS27A']	['LINC01934', 'THEMIS', 'CAMK4', 'BCL11B', 'ITK', 'RPS27A', 'CD96', 'SLFN12L', 'CD247', 'SKAP1']	0.44717407
Baso.Mast	400	0.871559633	0.904761905	21311	32	96	304	1	['CDK15']	['CDK15', 'SLC8A3', 'CPA3', 'MS4A2', 'RGS13', 'SLC18A2', 'GRAP2', 'KIAA1549', 'HPGDS', 'TPSB2']	1
Neu.p	75	0.474860335	0.653846154	21659	9	58	17	2	['MS4A3', 'CSGALNACT1']	['MS4A3', 'ABCA13', 'ATP8B4', 'CSGALNACT1', 'ANXA3', 'AC016205.1', 'AC091057.6', 'KNL1', 'LINC01572', 'POLQ']	0.7090329
Neutrophil	1051	0.699491989	0.949602122	20673	19	693	358	2	['SLC25A37', 'IL1R2']	['GLT1D1', 'SLC25A37', 'XPO6', 'IL1R2', 'DYSF', 'SORL1', 'BCL6', 'RNF24', 'CSF3R', 'MAPK14']	0.83042395
LEC	400	0.748069498	0.974842767	21339	4	245	155	2	['MMRN1', 'RELN']	['MMRN1', 'TBX1', 'PROX1', 'SEMA3D', 'RELN', 'SEMA3A', 'SMAD1', 'CD36', 'PGM5', 'PKHD1L1']	1
CAP2	400	0.696494465	0.883040936	21323	20	249	151	2	['HPGD', 'AQP1']	['EDNRB', 'PLCXD3', 'HPGD', 'EMCN', 'AQP1', 'TBX2', 'KALRN', 'ADGRL2', 'NCALD', 'GALNT18']	0.54194
PVEC	400	0.648854962	0.839506173	21317	26	264	136	2	['TMEM178B', 'PKHD1L1']	['ACKR1', 'TMEM178B', 'FAM155A', 'PKHD1L1', 'RAMP3', 'SAMD5', 'ADGRG6', 'IL1R1', 'HDAC9', 'ANO2']	0.7061154
SVEC	400	0.58984375	0.686363636	21274	69	249	151	2	['ABCB1', 'CXorf36']	['PLVAP', 'ABCB1', 'ADGRL4', 'NR5A2', 'SNTG2', 'CXorf36', 'ZNF385D', 'EMCN', 'CYYR1', 'MYRIP']	0.76935995
AEC	400	0.680851064	0.948148148	21336	7	272	128	2	['DKK2', 'EFNB2']	['DKK2', 'GJA5', 'EFNB2', 'CPAMD8', 'ST8SIA6', 'GFOD1', 'SMAD6', 'PTPRB', 'THSD7A', 'EXOC6']	1
CAP1	1200	0.550049554	0.626234133	20278	265	756	444	2	['FCN3', 'FENDRR']	['FCN3', 'NAV1', 'FENDRR', 'RAPGEF4', 'TEK', 'VWF', 'ANO2', 'PTPRB', 'ADGRL2', 'LDB2']	0.67820704
Neural	400	0.730830671	0.85915493	21313	30	217	183	1	['SORCS1']	['SORCS1', 'NRXN1', 'SCN7A', 'ADGRB3', 'NRXN3', 'EHBP1', 'SAMHD1', 'STARD13', 'FOXO1', 'DLC1']	1
PNEC	334	0.67551963	0.879699248	21393	16	217	117	1	['NRG1']	['NRG1', 'TSC22D1', 'NEGR1', 'TOX', 'PRKD1', 'MEIS2', 'SDK1', 'NBEA', 'CCSER1', 'DLG2']	0.23883583
MEC	112	0.701219512	0.851851852	21623	8	66	46	2	['PLD5', 'NTRK2']	['LAMA1', 'PLD5', 'NTRK2', 'KCNQ5', 'RBBP8', 'MPPED2', 'KRT17', 'BOC', 'FHOD3', 'PTPRT']	1
ASMC	400	0.712579618	0.836448598	21308	35	221	179	1	['HS6ST3']	['HS6ST3', 'PRUNE2', 'HPSE2', 'BRINP3', 'PLXNA4', 'MYOCD', 'ZNF385D', 'PCDH7', 'SYNPO2', 'LMOD1']	1
VSMC	400	0.697791165	0.932885906	21333	10	261	139	2	['ADGRL3', 'NTRK3']	['ADGRL3', 'KCNAB1', 'TAGLN', 'NTRK3', 'MYOCD', 'PDE3A', 'LMOD1', 'ACTA2', 'MYH11', 'RCAN2']	0.7674743
Pericyte	400	0.842476489	0.98173516	21339	4	185	215	2	['LAMC3', 'KCNK3']	['LAMC3', 'KCNK3', 'PDGFRB', 'GUCY1A2', 'GJC1', 'BGN', 'TBX5', 'TRPC6', 'CSPG4', 'RGN']	1
AF2	400	0.499031008	0.651898734	21288	55	297	103	2	['DCLK1', 'DCN']	['ABCA10', 'ABCA8', 'PRRX1', 'DCLK1', 'DCN', 'PTGIS', 'FBLN1', 'ABCA9', 'ABCA6', 'BICC1']	0.63187575
FB.subpl	400	0.627962085	0.954954955	21338	5	294	106	2	['TWIST2', 'NR4A3']	['MEDAG', 'TWIST2', 'NR4A3', 'UAP1', 'NR4A1', 'ADAMTS15', 'SPOCK1', 'GFPT2', 'AKAP12', 'FGFR1']	1
AF1	800	0.685634328	0.875	20901	42	506	294	2	['ITGA8', 'GRIA1']	['ITGA8', 'ADRA1A', 'GRIA1', 'CACNA1D', 'PKNOX2', 'A2M', 'ADGRB3', 'PLEKHH2', 'CCBE1', 'RYR2']	1
SCMF	400	0.63221709	0.657657658	21229	114	181	219	1	['ITGBL1']	['ITGBL1', 'CFH', 'IGFBP5', 'KCNT2', 'TLN2', 'GALNT17', 'FGF14', 'ELN', 'LAMA2', 'PAG1']	1
