## Supplementary Table 6 for "Discovery of optimal cell type classification marker genes from single cell RNA sequencing data"

clusterName	clusterSize	f_score	PPV	recall	TN	FP	FN	TP	marker_count	markers	onTarget
AT0	1440	0.2763728323699422	0.4608433734939759	0.10625	583325	179	1287	153	3	['HSD17B6', 'XIST', 'SCGB3A2']	0.22562136
AT1	7937	0.8511396952008663	0.861515840128325	0.8120196547814036	575971	1036	1492	6445	1	['AGER']	0.5832456
AT2	61429	0.9519592613480828	0.9550651026587031	0.9397353041722964	520799	2716	3702	57727	1	['SFTPA1']	0.2542452
AT2 proliferating	976	0.610207100591716	0.7638888888888888	0.3381147540983606	583866	102	646	330	3	['PEG10', 'PRC1', 'TOP2A']	0.1892265
Adventitial fibroblasts	10321	0.8490243067442657	0.9327354260089686	0.6247456641798276	574158	465	3873	6448	2	['SCARA5', 'CD248']	0.43936318
Alveolar Mph CCL3+	8065	0.6722647567300567	0.8939244663382594	0.3375077495350279	576556	323	5343	2722	2	['TNIP3', 'CXCL5']	0.429982
Alveolar Mph MT-positive	1203	0.4091084523350058	0.6109510086455331	0.1762261014131338	583606	135	991	212	2	['HMOX1', 'HPGD']	0.14864448
Alveolar Mph proliferating	1061	0.2585521081941129	0.2488514548238897	0.3063147973609802	582902	981	736	325	4	['PCLAF', 'RRM2', 'UBE2C', 'NUSAP1']	0.21098217
Alveolar fibroblasts	5182	0.6994959814739136	0.8648421052631579	0.3963720571208027	579441	321	3128	2054	2	['AOC3', 'LUM']	0.21894798
Alveolar macrophages	68487	0.8019523804978317	0.820322543898192	0.7360228948559581	505416	11041	18079	50408	2	['MSR1', 'FABP4']	0.16045825
B cells	4511	0.8569743824936121	0.9732142857142856	0.5799157614719574	580361	72	1895	2616	2	['MS4A1', 'CD79A']	0.6963021
Basal resting	38955	0.746074314914238	0.7476458533295286	0.7398536773199846	536261	9728	10134	28821	2	['KRT15', 'KRT17']	0.2827745
CD4 T cells	21285	0.5941352882372541	0.663565314477112	0.4188395583744421	559139	4520	12370	8915	2	['LTB', 'CD3D']	0.21367694
CD8 T cells	29074	0.7584221748400853	0.8067954999092724	0.6117149343055651	551611	4259	11289	17785	2	['CCL5', 'CD3D']	0.28815055
Classical monocytes	17695	0.7743579185753257	0.8895348837209303	0.5101441085052275	566128	1121	8668	9027	2	['S100A12', 'FCN1']	0.47046757
Club (nasal)	26068	0.4335272894485515	0.4507217063528546	0.3761316556697867	546927	11949	16263	9805	2	['TFCP2L1', 'PSCA']	0.13765633
Club (non-nasal)	9955	0.6821793110877703	0.7456579334707094	0.5088900050226017	573261	1728	4889	5066	2	['CYP2F1', 'SCGB1A1']	0.18154398
DC1	322	0.7704160246533128	0.819672131147541	0.6211180124223602	584578	44	122	200	2	['CLEC9A', 'DNASE1L3']	0.60178316
DC2	9133	0.532384563444658	0.8102766798418972	0.2244607467425818	575331	480	7083	2050	2	['CLEC10A', 'HLA-DQA1']	0.24575439
Deuterosomal	1004	0.7072368421052632	0.8447937131630648	0.4282868525896414	583861	79	574	430	2	['CDC20B', 'CEP78']	0.5386903
EC aerocyte capillary	7157	0.8346962443129442	0.8482925355092172	0.7844068743887104	576783	1004	1543	5614	1	['EDNRB']	0.34135333
EC arterial	7391	0.7092710715288643	0.8065693430656934	0.4784196996346908	576705	848	3855	3536	1	['DKK2']	0.8183245
EC general capillary	16048	0.781395265679754	0.8766422625614282	0.5446784646061814	567666	1230	7307	8741	2	['FCN3', 'CA4']	0.37099344
EC venous pulmonary	6418	0.7358505756380324	0.793747286148502	0.5696478653786227	577576	950	2762	3656	2	['ACKR1', 'SRPX']	0.30665612
EC venous systemic	6557	0.6298217911121137	0.7155304971809329	0.4258044837578161	577277	1110	3765	2792	2	['PLVAP', 'EMCN']	0.34657812
Goblet (bronchial)	1670	0.5542521994134898	0.8689655172413793	0.2263473053892215	583217	57	1292	378	2	['PLCG2', 'ANKRD36C']	0.19183922
Goblet (nasal)	35833	0.8069042829770149	0.9026950102285868	0.566461083358915	546923	2188	15535	20298	2	['LYPD2', 'MUC5AC']	0.26450083
Goblet (subsegmental)	968	0.6083844580777097	0.9635627530364372	0.2458677685950413	583967	9	730	238	2	['MTRNR2L8', 'SCGB1A1']	0.12382321
Hematopoietic stem cells	60	0.6648936170212766	0.78125	0.4166666666666667	584877	7	35	25	2	['CYTL1', 'FAM30A']	0.5096328
Hillock-like	4600	0.6550820112933584	0.7586609575710394	0.423695652173913	579724	620	2651	1949	2	['KRT14', 'KRT6A']	0.5995419
Interstitial Mph perivascular	4805	0.4635482511588705	0.623229461756374	0.2289281997918834	579474	665	3705	1100	3	['F13A1', 'STAB1', 'FCGR2B']	0.35055697
Ionocyte	561	0.815910249872514	0.9142857142857144	0.5704099821746881	584353	30	241	320	2	['ASCL3', 'BSND']	0.9388342
Lymphatic EC differentiating	566	0.4211663066954644	0.8666666666666667	0.1378091872791519	584366	12	488	78	2	['SEMA3D', 'KALRN']	0.39877468
Lymphatic EC mature	4001	0.8830877479222964	0.8875224186523187	0.8657835541114721	580504	439	537	3464	1	['CCL21']	0.36244717
Lymphatic EC proliferating	28	0.7291666666666666	0.8235294117647058	0.5	584913	3	14	14	2	['CENPF', 'CCL21']	0.27516013
Mast cells	6623	0.964171853651131	0.965491030708422	0.9589309980371432	578094	227	272	6351	1	['TPSAB1']	0.82368046
Mesothelium	230	0.8872901678657075	0.9801324503311258	0.6434782608695652	584711	3	82	148	2	['CALB2', 'PRG4']	0.7076074
Migratory DCs	312	0.501432664756447	0.5166051660516605	0.4487179487179487	584501	131	172	140	1	['CCL22']	0.8942248
Monocyte-derived Mph	28223	0.3677815904103969	0.3604658583280153	0.4002763703362506	536678	20043	16926	11297	2	['C15orf48', 'CD68']	0.08536118
Multiciliated (nasal)	4869	0.5875605404027531	0.8017391304347826	0.2840418977202711	579733	342	3486	1383	3	['FMO3', 'MRLN', 'OMG']	0.41344866
Multiciliated (non-nasal)	35225	0.8584199963510307	0.924361493123772	0.6678495386799148	547794	1925	11700	23525	2	['C1orf194', 'MS4A8']	0.28367728
Myofibroblasts	716	0.4752994011976047	0.8193548387096774	0.1773743016759776	584200	28	589	127	3	['ASPN', 'DKK3', 'BCHE']	0.25061908
NK cells	16978	0.7891496323400062	0.9001705628574295	0.5284485805159619	566971	995	8006	8972	2	['KLRF1', 'PRF1']	0.58295286
Neuroendocrine	159	0.9388335704125176	0.9705882352941176	0.8301886792452831	584781	4	27	132	2	['CHGA', 'GRP']	0.9330284
Non-classical monocytes	8834	0.4608329018418522	0.5475719622061086	0.2820919175911252	574051	2059	6342	2492	2	['LILRB2', 'LILRB1']	0.30142808
Peribronchial fibroblasts	1573	0.578003746320578	0.7985212569316081	0.2746344564526383	583262	109	1141	432	2	['DPT', 'APOD']	0.27548826
Pericytes	3032	0.842040273556231	0.9461045891141944	0.5847625329815304	581811	101	1259	1773	2	['HIGD1B', 'KCNK3']	0.6699473
Plasma cells	1773	0.905737183564432	0.9356110381077528	0.8031584884376762	583073	98	349	1424	1	['JCHAIN']	0.5489346
Plasmacytoid DCs	552	0.7901554404145078	0.9838709677419356	0.4420289855072464	584388	4	308	244	2	['LILRA4', 'JCHAIN']	0.48709095
SM activated stress response	556	0.5833333333333334	0.7250996015936255	0.3273381294964029	584319	69	374	182	2	['RERGL', 'C11orf96']	0.36053866
SMG duct	1274	0.4622496147919877	0.549618320610687	0.282574568288854	583375	295	914	360	2	['GLYATL2', 'DMBT1']	0.22011624
SMG mucous	537	0.9347408829174664	0.941972920696325	0.9068901303538176	584377	30	50	487	1	['BPIFB2']	0.9038171
SMG serous (bronchial)	1417	0.7529018921927174	0.777504105090312	0.6683133380381087	583256	271	470	947	2	['PRR4', 'C6orf58']	0.4229245
SMG serous (nasal)	1472	0.9196224256292906	0.9318840579710144	0.873641304347826	583378	94	186	1286	1	['STATH']	0.7507629
Smooth muscle	2996	0.6908067050811943	0.6875203649397198	0.7042723631508678	580989	959	886	2110	2	['ACTA2', 'TAGLN']	0.1772141
Smooth muscle FAM83D+	335	0.7732864674868191	0.7696793002915452	0.7880597014925373	584530	79	71	264	1	['ACTG2']	0.5612139
Subpleural fibroblasts	276	0.603448275862069	0.9210526315789472	0.2536231884057971	584662	6	206	70	2	['WT1', 'CXCL12']	0.45767766
Suprabasal	41158	0.6243623403300187	0.6936824605153782	0.446061519024248	535679	8107	22799	18359	3	['TNC', 'KRT15', 'SERPINB4']	0.1641156
T cells proliferating	500	0.7084468664850136	0.859504132231405	0.416	584410	34	292	208	4	['CD3G', 'MKI67', 'PCLAF', 'CD3E']	0.25848025
Tuft	165	0.5591397849462365	0.6933333333333334	0.3151515151515151	584756	23	113	52	3	['POU2F3', 'HOMER3', 'MYB']	0.32089132
pre-TB secretory	4393	0.7313153742768655	0.7871069182389937	0.5697700887776007	579874	677	1890	2503	2	['SCGB1A1', 'SFTPB']	0.11845522
